# RORγ bridges cancer-driven lipid dysmetabolism and myeloid immunosuppression

**DOI:** 10.1101/2023.11.19.567414

**Authors:** Augusto Bleve, Francesca Maria Consonni, Martina Incerti, Valentina Garlatti, Chiara Pandolfo, Marta Noemi Monari, Simone Serio, Daniela Pistillo, Marina Sironi, Chiara Alì, Marcello Manfredi, Giovanna Finocchiaro, Cristina Panico, Gianluigi Condorelli, Antonio Sica

**Affiliations:** Department of Pharmaceutical Sciences, University of Piemonte Orientale “A. Avogadro”, Novara, Italy; IRCCS Humanitas Research Hospital, Rozzano, Milan, Italy; Laboratory of Clinical Analysis, IRCCS Humanitas Research Hospital, Rozzano, Milan, Italy; Department of Biomedical Sciences, Humanitas University, Pieve Emanuele, Milan, Italy; Department of Cardiovascular Medicine, IRCCS Humanitas Research Hospital, Rozzano, Milan, Italy; Biobank, Humanitas Cancer Center, IRCCS Humanitas Research Hospital, Rozzano, Milan, Italy; Department of Translational Medicine, University of Piemonte Orientale, Novara, Italy; Center for Translational Research on Autoimmune and Allergic Diseases, University of Piemonte Orientale, Novara, Italy; Division of Thoracic Surgery, Humanitas Cancer Center, IRCCS Humanitas Research Hospital, Rozzano, Milan, Italy

## Abstract

Despite well-documented metabolic and hematopoietic alterations during tumor development^1^, the mechanisms underlying this crucial immunometabolic intersection have remained elusive. Of particular interest is the ligand-activated transcription factor retinoic acid-related orphan receptor 1 (RORC1/RORγ), whose activity is boosted by cholesterol metabolites^2^, acting as a modulator of cancer-related emergency myelopoiesis^3^, while hypercholesterolemia itself is associated with dysregulated myelopoiesis^4,5^. Here we show that both cancer growth and hypercholesterolemic diet can independently or cooperatively activate RORγ-dependent expansion of myeloid-derived suppressor cells (MDSCs) and M2 polarization of tumor-associated macrophages (TAMs), thereby supporting cancer spread. Moreover, we report that tumor development enhances the hepatic production of IL-1β and IL-6, which in turn promote upregulation of hepatic proprotein convertase subtilisin/kexin type 9 (PCSK9) gene, as we confirmed in models of fibrosarcoma, melanoma, colorectal (CRC), and lung cancer, as well as in CRC, non-small-cell lung cancer (NSCLC), breast (BRC), pancreatic ductal adenocarcinoma (PDAC), biliary tract carcinoma (BTC) and pancreatic neuroendocrine tumor (PNET) patients. Importantly, lowering cholesterol levels prevents MDSC expansion and M2 TAM accumulation in a RORγ-dependent manner, unleashing specific anti-tumor immunity and improving the efficacy of anti-PD-1 immunotherapy. Overall, we identify RORγ as a novel sensor of lipid disorders in cancer bearers, bridging hypercholesterolemia and pro-tumor myelopoiesis.

---

Cancers generate complex immunological stressors that can alter the myelopoietic output, leading to the formation of heterogeneous myeloid cell populations (*i.e.*, TAMs and MDSCs) endowed with immunosuppressive and tumor-promoting activities^6-9^. The concerted action of selected transcription factors, such as c/EBPβ, RORγ, STAT3, IRF8, and p50 NF-κB^3,10,11^, translates tumor-derived signals into altered myelopoiesis, causing changes in the differentiation, metabolism, and activation state of myeloid cells^1,12^. Adipose tissue signaling has also been shown to influence the composition of myeloid cells in various tissues^13-15^ and contribute to cancer-related immune dysfunctions^16^. While the correlation between cholesterol levels and cancer risk or progression remains controversial^17^, compelling evidence links dysregulated lipid and cholesterol pathways to cancer invasion and metastasis through transcriptional and epigenetic changes that reprogram tumor metabolism, favoring inflammation in the tumor microenvironment (TME) while evading immune destruction^16,18-25^. Indeed, recent studies have brought attention to the association between cholesterol dysmetabolism and tumor progression^26^. Furthermore, hepatic proprotein convertase subtilisin/kexin type 9 (PCSK9), which interferes with cholesterol absorption and clearance by promoting endo-lysosomal degradation of hepatic LDLR^27^, has been found to reduce the recycling of MHC I on the surface of tumor cells regardless of its cholesterol-regulating functions, potentially affecting immune checkpoint therapy outcomes^28^. A further correlation between hypercholesterolemia and myeloid cell expansion, mobilization, and inflammatory activities comes from cardiovascular studies^4,5^, suggesting that the identification of molecular sensors of lipid dysregulation may also be relevant for diseases associated with chronic metabolic inflammation, such as atherosclerosis. Given the critical role of retinoic acid-related orphan receptor (RORC1/RORγ) in controlling emergency myelopoiesis in cancer patients^3^ and its activation by cholesterol and its metabolites^2^, here we sought to determine the potential involvement of this cholesterol sensor in linking lipid dysmetabolism to pro-tumoral myelopoiesis.
