## Supplementary Table 1 for "RORγ bridges cancer-driven lipid dysmetabolism and myeloid immunosuppression"

### Sheet: Fig.1c
	Figure 1c
	Two-way ANOVA Multiple comparisons
	Compare cell means regardless of rows and columns
	Number of families	1
	Number of comparisons per family	15
	Alpha	0.05
	Hmgcr
	Tukey's multiple comparisons test	Mean Diff,	95,00% CI of diff,	Significant?	Summary	Adjusted P Value
	TF:NCD vs. TF:HCD	0.8231	0,2967 to 1,350	Yes	***	0.0008
	TF:NCD vs. ED:NCD	-0.03574	-0,5621 to 0,4907	No	ns	>0,9999
	TF:NCD vs. ED:HCD	0.8723	0,3459 to 1,399	Yes	***	0.0004
	TF:NCD vs. AD:NCD	0.5066	-0,01981 to 1,033	No	ns	0.064
	TF:NCD vs. AD:HCD	0.9984	0,4720 to 1,525	Yes	****	<0,0001
	TF:HCD vs. ED:NCD	-0.8589	-1,385 to -0,3325	Yes	***	0.0005
	TF:HCD vs. ED:HCD	0.04919	-0,4772 to 0,5756	No	ns	0.9997
	TF:HCD vs. AD:NCD	-0.3165	-0,8429 to 0,2099	No	ns	0.4496
	TF:HCD vs. AD:HCD	0.1753	-0,3511 to 0,7017	No	ns	0.9033
	ED:NCD vs. ED:HCD	0.9081	0,3816 to 1,434	Yes	***	0.0002
	ED:NCD vs. AD:NCD	0.5423	0,01593 to 1,069	Yes	*	0.0408
	ED:NCD vs. AD:HCD	1.034	0,5077 to 1,561	Yes	****	<0,0001
	ED:HCD vs. AD:NCD	-0.3657	-0,8921 to 0,1607	No	ns	0.2976
	ED:HCD vs. AD:HCD	0.1261	-0,4003 to 0,6525	No	ns	0.9746
	AD:NCD vs. AD:HCD	0.4918	-0,03461 to 1,018	No	ns	0.0767
	Fdft1
	Tukey's multiple comparisons test	Mean Diff,	95,00% CI of diff,	Significant?	Summary	Adjusted P Value
	TF:NCD vs. TF:HCD	0.6304	0,3328 to 0,9281	Yes	****	<0,0001
	TF:NCD vs. ED:NCD	0.344	0,04634 to 0,6417	Yes	*	0.017
	TF:NCD vs. ED:HCD	0.7226	0,4249 to 1,020	Yes	****	<0,0001
	TF:NCD vs. AD:NCD	0.5501	0,2524 to 0,8478	Yes	****	<0,0001
	TF:NCD vs. AD:HCD	0.7746	0,4769 to 1,072	Yes	****	<0,0001
	TF:HCD vs. ED:NCD	-0.2864	-0,5841 to 0,01125	No	ns	0.0641
	TF:HCD vs. ED:HCD	0.09216	-0,2055 to 0,3898	No	ns	0.9269
	TF:HCD vs. AD:NCD	-0.08036	-0,3780 to 0,2173	No	ns	0.9579
	TF:HCD vs. AD:HCD	0.1441	-0,1536 to 0,4418	No	ns	0.6693
	ED:NCD vs. ED:HCD	0.3786	0,08091 to 0,6763	Yes	**	0.0073
	ED:NCD vs. AD:NCD	0.2061	-0,09161 to 0,5037	No	ns	0.3012
	ED:NCD vs. AD:HCD	0.4306	0,1329 to 0,7282	Yes	**	0.002
	ED:HCD vs. AD:NCD	-0.1725	-0,4702 to 0,1252	No	ns	0.4891
	ED:HCD vs. AD:HCD	0.05197	-0,2457 to 0,3496	No	ns	0.9939
	AD:NCD vs. AD:HCD	0.2245	-0,07319 to 0,5222	No	ns	0.2205
	Ldlr
	Tukey's multiple comparisons test	Mean Diff,	95,00% CI of diff,	Significant?	Summary	Adjusted P Value
	TF:NCD vs. TF:HCD	0.185	-0,2430 to 0,6130	No	ns	0.7625
	TF:NCD vs. ED:NCD	0.132	-0,2960 to 0,5600	No	ns	0.928
	TF:NCD vs. ED:HCD	0.2861	-0,1419 to 0,7141	No	ns	0.337
	TF:NCD vs. AD:NCD	0.1743	-0,2537 to 0,6024	No	ns	0.8034
	TF:NCD vs. AD:HCD	0.3086	-0,1195 to 0,7366	No	ns	0.2616
	TF:HCD vs. ED:NCD	-0.05301	-0,4810 to 0,3750	No	ns	0.9988
	TF:HCD vs. ED:HCD	0.1011	-0,3270 to 0,5291	No	ns	0.9761
	TF:HCD vs. AD:NCD	-0.01068	-0,4387 to 0,4174	No	ns	>0,9999
	TF:HCD vs. AD:HCD	0.1236	-0,3045 to 0,5516	No	ns	0.9446
	ED:NCD vs. ED:HCD	0.1541	-0,2739 to 0,5821	No	ns	0.8712
	ED:NCD vs. AD:NCD	0.04233	-0,3857 to 0,4704	No	ns	0.9996
	ED:NCD vs. AD:HCD	0.1766	-0,2515 to 0,6046	No	ns	0.795
	ED:HCD vs. AD:NCD	-0.1118	-0,5398 to 0,3163	No	ns	0.9634
	ED:HCD vs. AD:HCD	0.02249	-0,4055 to 0,4505	No	ns	>0,9999
	AD:NCD vs. AD:HCD	0.1343	-0,2938 to 0,5623	No	ns	0.9231
	Pcsk9
	Tukey's multiple comparisons test	Mean Diff,	95,00% CI of diff,	Significant?	Summary	Adjusted P Value
	TF:NCD vs. TF:HCD	0.1644	-0,2897 to 0,6185	No	ns	0.8684
	TF:NCD vs. ED:NCD	-0.002857	-0,4570 to 0,4513	No	ns	>0,9999
	TF:NCD vs. ED:HCD	0.1436	-0,3105 to 0,5977	No	ns	0.9205
	TF:NCD vs. AD:NCD	-0.4472	-0,9013 to 0,006925	No	ns	0.0553
	TF:NCD vs. AD:HCD	-0.345	-0,7991 to 0,1091	No	ns	0.2141
	TF:HCD vs. ED:NCD	-0.1673	-0,6214 to 0,2868	No	ns	0.8602
	TF:HCD vs. ED:HCD	-0.02081	-0,4749 to 0,4333	No	ns	>0,9999
	TF:HCD vs. AD:NCD	-0.6116	-1,066 to -0,1575	Yes	**	0.0042
	TF:HCD vs. AD:HCD	-0.5094	-0,9635 to -0,05532	Yes	*	0.0216
	ED:NCD vs. ED:HCD	0.1465	-0,3076 to 0,6006	No	ns	0.9142
	ED:NCD vs. AD:NCD	-0.4443	-0,8984 to 0,009783	No	ns	0.0577
	ED:NCD vs. AD:HCD	-0.3421	-0,7962 to 0,1120	No	ns	0.2213
	ED:HCD vs. AD:NCD	-0.5908	-1,045 to -0,1367	Yes	**	0.0059
	ED:HCD vs. AD:HCD	-0.4886	-0,9427 to -0,03451	Yes	*	0.0298
	AD:NCD vs. AD:HCD	0.1022	-0,3519 to 0,5563	No	ns	0.9807
	Vldlr
	Tukey's multiple comparisons test	Mean Diff,	95,00% CI of diff,	Significant?	Summary	Adjusted P Value
	TF:NCD vs. TF:HCD	-0.9661	-1,634 to -0,2978	Yes	**	0.002
	TF:NCD vs. ED:NCD	0.5385	-0,1298 to 1,207	No	ns	0.1662
	TF:NCD vs. ED:HCD	0.02739	-0,6409 to 0,6957	No	ns	>0,9999
	TF:NCD vs. AD:NCD	0.6833	0,01502 to 1,352	Yes	*	0.043
	TF:NCD vs. AD:HCD	-0.07614	-0,7444 to 0,5921	No	ns	0.9992
	TF:HCD vs. ED:NCD	1.505	0,8363 to 2,173	Yes	****	<0,0001
	TF:HCD vs. ED:HCD	0.9935	0,3252 to 1,662	Yes	**	0.0014
	TF:HCD vs. AD:NCD	1.649	0,9811 to 2,318	Yes	****	<0,0001
	TF:HCD vs. AD:HCD	0.89	0,2217 to 1,558	Yes	**	0.0047
	ED:NCD vs. ED:HCD	-0.5111	-1,179 to 0,1572	No	ns	0.2083
	ED:NCD vs. AD:NCD	0.1448	-0,5235 to 0,8131	No	ns	0.9836
	ED:NCD vs. AD:HCD	-0.6146	-1,283 to 0,05362	No	ns	0.0841
	ED:HCD vs. AD:NCD	0.6559	-0,01237 to 1,324	No	ns	0.0565
	ED:HCD vs. AD:HCD	-0.1035	-0,7718 to 0,5647	No	ns	0.9965
	AD:NCD vs. AD:HCD	-0.7594	-1,428 to -0,09116	Yes	*	0.0195
	Apoe
	Tukey's multiple comparisons test	Mean Diff,	95,00% CI of diff,	Significant?	Summary	Adjusted P Value
	TF:NCD vs. TF:HCD	-0.1585	-0,4473 to 0,1303	No	ns	0.5469
	TF:NCD vs. ED:NCD	0.3461	0,05730 to 0,6350	Yes	*	0.0125
	TF:NCD vs. ED:HCD	-0.2935	-0,5823 to -0,004687	Yes	*	0.0449
	TF:NCD vs. AD:NCD	0.3029	0,01403 to 0,5917	Yes	*	0.036
	TF:NCD vs. AD:HCD	0.1718	-0,1170 to 0,4607	No	ns	0.461
	TF:HCD vs. ED:NCD	0.5046	0,2158 to 0,7934	Yes	***	0.0002
	TF:HCD vs. ED:HCD	-0.135	-0,4239 to 0,1538	No	ns	0.7001
	TF:HCD vs. AD:NCD	0.4613	0,1725 to 0,7502	Yes	***	0.0006
	TF:HCD vs. AD:HCD	0.3303	0,04148 to 0,6191	Yes	*	0.0185
	ED:NCD vs. ED:HCD	-0.6396	-0,9285 to -0,3508	Yes	****	<0,0001
	ED:NCD vs. AD:NCD	-0.04327	-0,3321 to 0,2456	No	ns	0.997
	ED:NCD vs. AD:HCD	-0.1743	-0,4631 to 0,1145	No	ns	0.4456
	ED:HCD vs. AD:NCD	0.5964	0,3075 to 0,8852	Yes	****	<0,0001
	ED:HCD vs. AD:HCD	0.4653	0,1765 to 0,7542	Yes	***	0.0006
	AD:NCD vs. AD:HCD	-0.131	-0,4199 to 0,1578	No	ns	0.7251
	Cyp7a1
	Tukey's multiple comparisons test	Mean Diff,	95,00% CI of diff,	Significant?	Summary	Adjusted P Value
	TF:NCD vs. TF:HCD	-0.5581	-1,153 to 0,03701	No	ns	0.075
	TF:NCD vs. ED:NCD	0.5208	-0,07428 to 1,116	No	ns	0.1108
	TF:NCD vs. ED:HCD	-0.2298	-0,8249 to 0,3653	No	ns	0.8353
	TF:NCD vs. AD:NCD	0.3836	-0,2115 to 0,9786	No	ns	0.375
	TF:NCD vs. AD:HCD	0.3873	-0,2078 to 0,9823	No	ns	0.3649
	TF:HCD vs. ED:NCD	1.079	0,4838 to 1,674	Yes	***	0.0001
	TF:HCD vs. ED:HCD	0.3283	-0,2668 to 0,9233	No	ns	0.5414
	TF:HCD vs. AD:NCD	0.9416	0,3466 to 1,537	Yes	***	0.0007
	TF:HCD vs. AD:HCD	0.9453	0,3502 to 1,540	Yes	***	0.0007
	ED:NCD vs. ED:HCD	-0.7506	-1,346 to -0,1555	Yes	**	0.0079
	ED:NCD vs. AD:NCD	-0.1372	-0,7323 to 0,4579	No	ns	0.9785
	ED:NCD vs. AD:HCD	-0.1335	-0,7286 to 0,4615	No	ns	0.9809
	ED:HCD vs. AD:NCD	0.6134	0,01830 to 1,208	Yes	*	0.0407
	ED:HCD vs. AD:HCD	0.6171	0,02198 to 1,212	Yes	*	0.039
	AD:NCD vs. AD:HCD	0.00368	-0,5914 to 0,5988	No	ns	>0,9999
	Cyp27a1
	Tukey's multiple comparisons test	Mean Diff,	95,00% CI of diff,	Significant?	Summary	Adjusted P Value
	TF:NCD vs. TF:HCD	-0.4693	-0,7985 to -0,1401	Yes	**	0.0023
	TF:NCD vs. ED:NCD	0.3223	-0,006854 to 0,6515	No	ns	0.0574
	TF:NCD vs. ED:HCD	0.06487	-0,2643 to 0,3940	No	ns	0.9893
	TF:NCD vs. AD:NCD	0.2873	-0,04187 to 0,6165	No	ns	0.1124
	TF:NCD vs. AD:HCD	0.3041	-0,02505 to 0,6333	No	ns	0.0819
	TF:HCD vs. ED:NCD	0.7916	0,4625 to 1,121	Yes	****	<0,0001
	TF:HCD vs. ED:HCD	0.5342	0,2050 to 0,8633	Yes	***	0.0005
	TF:HCD vs. AD:NCD	0.7566	0,4274 to 1,086	Yes	****	<0,0001
	TF:HCD vs. AD:HCD	0.7734	0,4443 to 1,103	Yes	****	<0,0001
	ED:NCD vs. ED:HCD	-0.2574	-0,5866 to 0,07172	No	ns	0.1897
	ED:NCD vs. AD:NCD	-0.03501	-0,3642 to 0,2941	No	ns	0.9994
	ED:NCD vs. AD:HCD	-0.0182	-0,3474 to 0,3110	No	ns	>0,9999
	ED:HCD vs. AD:NCD	0.2224	-0,1067 to 0,5516	No	ns	0.3257
	ED:HCD vs. AD:HCD	0.2392	-0,08992 to 0,5684	No	ns	0.2539
	AD:NCD vs. AD:HCD	0.01682	-0,3123 to 0,3460	No	ns	>0,9999
	Cyp7b1
	Tukey's multiple comparisons test	Mean Diff,	95,00% CI of diff,	Significant?	Summary	Adjusted P Value
	TF:NCD vs. TF:HCD	0.4822	0,1133 to 0,8511	Yes	**	0.0056
	TF:NCD vs. ED:NCD	0.8157	0,4469 to 1,185	Yes	****	<0,0001
	TF:NCD vs. ED:HCD	0.5877	0,2188 to 0,9566	Yes	***	0.0006
	TF:NCD vs. AD:NCD	0.6992	0,3303 to 1,068	Yes	****	<0,0001
	TF:NCD vs. AD:HCD	0.1422	-0,2267 to 0,5111	No	ns	0.8364
	TF:HCD vs. ED:NCD	0.3335	-0,03537 to 0,7024	No	ns	0.0927
	TF:HCD vs. ED:HCD	0.1055	-0,2634 to 0,4744	No	ns	0.9466
	TF:HCD vs. AD:NCD	0.217	-0,1519 to 0,5859	No	ns	0.4731
	TF:HCD vs. AD:HCD	-0.34	-0,7089 to 0,02885	No	ns	0.083
	ED:NCD vs. ED:HCD	-0.228	-0,5969 to 0,1409	No	ns	0.4199
	ED:NCD vs. AD:NCD	-0.1165	-0,4854 to 0,2524	No	ns	0.921
	ED:NCD vs. AD:HCD	-0.6735	-1,042 to -0,3047	Yes	***	0.0001
	ED:HCD vs. AD:NCD	0.1115	-0,2574 to 0,4804	No	ns	0.9334
	ED:HCD vs. AD:HCD	-0.4455	-0,8144 to -0,07666	Yes	*	0.0117
	AD:NCD vs. AD:HCD	-0.557	-0,9259 to -0,1882	Yes	**	0.0012
	Abcg5
	Tukey's multiple comparisons test	Mean Diff,	95,00% CI of diff,	Significant?	Summary	Adjusted P Value
	TF:NCD vs. TF:HCD	-1.327	-2,281 to -0,3733	Yes	**	0.003
	TF:NCD vs. ED:NCD	0.6983	-0,2557 to 1,652	No	ns	0.2474
	TF:NCD vs. ED:HCD	-1.144	-2,098 to -0,1899	Yes	*	0.0124
	TF:NCD vs. AD:NCD	1.073	0,1185 to 2,027	Yes	*	0.0213
	TF:NCD vs. AD:HCD	1.129	0,1749 to 2,083	Yes	*	0.0139
	TF:HCD vs. ED:NCD	2.026	1,072 to 2,980	Yes	****	<0,0001
	TF:HCD vs. ED:HCD	0.1833	-0,7707 to 1,137	No	ns	0.9905
	TF:HCD vs. AD:NCD	2.4	1,446 to 3,354	Yes	****	<0,0001
	TF:HCD vs. AD:HCD	2.456	1,502 to 3,410	Yes	****	<0,0001
	ED:NCD vs. ED:HCD	-1.842	-2,796 to -0,8883	Yes	****	<0,0001
	ED:NCD vs. AD:NCD	0.3742	-0,5798 to 1,328	No	ns	0.8264
	ED:NCD vs. AD:HCD	0.4305	-0,5235 to 1,385	No	ns	0.7293
	ED:HCD vs. AD:NCD	2.216	1,262 to 3,170	Yes	****	<0,0001
	ED:HCD vs. AD:HCD	2.273	1,319 to 3,227	Yes	****	<0,0001
	AD:NCD vs. AD:HCD	0.05634	-0,8977 to 1,010	No	ns	>0,9999
	Abcg8
	Tukey's multiple comparisons test	Mean Diff,	95,00% CI of diff,	Significant?	Summary	Adjusted P Value
	TF:NCD vs. TF:HCD	-0.4751	-1,192 to 0,2413	No	ns	0.3451
	TF:NCD vs. ED:NCD	0.5653	-0,1511 to 1,282	No	ns	0.1825
	TF:NCD vs. ED:HCD	-0.6093	-1,326 to 0,1071	No	ns	0.1284
	TF:NCD vs. AD:NCD	0.8386	0,1222 to 1,555	Yes	*	0.0153
	TF:NCD vs. AD:HCD	0.8734	0,1570 to 1,590	Yes	*	0.0107
	TF:HCD vs. ED:NCD	1.04	0,3240 to 1,757	Yes	**	0.0019
	TF:HCD vs. ED:HCD	-0.1342	-0,8506 to 0,5822	No	ns	0.9915
	TF:HCD vs. AD:NCD	1.314	0,5973 to 2,030	Yes	***	0.0001
	TF:HCD vs. AD:HCD	1.348	0,6321 to 2,065	Yes	****	<0,0001
	ED:NCD vs. ED:HCD	-1.175	-1,891 to -0,4582	Yes	***	0.0004
	ED:NCD vs. AD:NCD	0.2733	-0,4431 to 0,9897	No	ns	0.8421
	ED:NCD vs. AD:HCD	0.3081	-0,4083 to 1,024	No	ns	0.7662
	ED:HCD vs. AD:NCD	1.448	0,7315 to 2,164	Yes	****	<0,0001
	ED:HCD vs. AD:HCD	1.483	0,7663 to 2,199	Yes	****	<0,0001
	AD:NCD vs. AD:HCD	0.03478	-0,6816 to 0,7512	No	ns	>0,9999
	Abcb11
	Tukey's multiple comparisons test	Mean Diff,	95,00% CI of diff,	Significant?	Summary	Adjusted P Value
	TF:NCD vs. TF:HCD	0.2408	-0,001103 to 0,4827	No	ns	0.0515
	TF:NCD vs. ED:NCD	0.4771	0,2352 to 0,7190	Yes	****	<0,0001
	TF:NCD vs. ED:HCD	0.4346	0,1927 to 0,6765	Yes	***	0.0001
	TF:NCD vs. AD:NCD	0.6421	0,4002 to 0,8840	Yes	****	<0,0001
	TF:NCD vs. AD:HCD	0.6983	0,4563 to 0,9402	Yes	****	<0,0001
	TF:HCD vs. ED:NCD	0.2363	-0,005654 to 0,4782	No	ns	0.0584
	TF:HCD vs. ED:HCD	0.1938	-0,04815 to 0,4357	No	ns	0.1709
	TF:HCD vs. AD:NCD	0.4013	0,1594 to 0,6432	Yes	***	0.0004
	TF:HCD vs. AD:HCD	0.4575	0,2155 to 0,6994	Yes	****	<0,0001
	ED:NCD vs. ED:HCD	-0.0425	-0,2844 to 0,1994	No	ns	0.9937
	ED:NCD vs. AD:NCD	0.165	-0,07690 to 0,4069	No	ns	0.3161
	ED:NCD vs. AD:HCD	0.2212	-0,02071 to 0,4631	No	ns	0.087
	ED:HCD vs. AD:NCD	0.2075	-0,03441 to 0,4494	No	ns	0.123
	ED:HCD vs. AD:HCD	0.2637	0,02178 to 0,5056	Yes	*	0.027
	AD:NCD vs. AD:HCD	0.05619	-0,1857 to 0,2981	No	ns	0.9778

### Sheet: Ext Data Fig.1d
	Extended Data Figure 1d
	Multiple t test
	Tumor-free - MN/MCA1
		Significant?	P value	Mean of Tumor-free	Mean of MN/MCA1	Difference	SE of difference	t ratio	df
	Hmgcr	No	0.15057	0.7317	0.4419	0.2899	0.1633	1.775	4
	Ldlr	No	0.249925	0.9443	0.8158	0.1285	0.09553	1.345	4
	Pcsk9	Yes	0.018651	0.9377	1.868	-0.93	0.243	3.828	4
	Vldlr	Yes	0.006652	1.228	0.4704	0.758	0.1466	5.17	4
	Apoe	Yes	0.001079	0.9974	0.5418	0.4556	0.05397	8.442	4
	Apob	No	0.369629	1.053	0.9274	0.126	0.1248	1.01	4
	Cyp7a1	Yes	0.018001	0.866	0.2992	0.5668	0.1465	3.87	4
	Cyp27a1	Yes	0.002304	0.916	0.4627	0.4532	0.06562	6.907	4
	Cyp7b1	Yes	0.007478	0.7707	0.1015	0.6692	0.1338	5.002	4
	Abcg5	Yes	0.012152	1.126	0.4952	0.6305	0.1449	4.351	4
	Abcg8	Yes	0.003941	1.297	0.235	1.062	0.1778	5.975	4
	Abcb11	Yes	0.008505	1.067	0.3125	0.7546	0.1565	4.823	4
	Tumor-free - B16/F10
		Significant?	P value	Mean of Tumor-free	Mean of B16/F10	Difference	SE of difference	t ratio	df
	Hmgcr	No	0.290063	1.101	0.8396	0.2611	0.2143	1.218	4
	Ldlr	Yes	0.0197	1.462	0.5237	0.9379	0.2491	3.764	4
	Pcsk9	Yes	0.027346	1.185	2.209	-1.024	0.3015	3.397	4
	Vldlr	Yes	0.02732	0.9549	0.4845	0.4704	0.1384	3.398	4
	Apoe	Yes	0.037695	1.206	0.8341	0.3717	0.1215	3.059	4
	Apob	Yes	0.03028	1.569	0.6056	0.9637	0.2931	3.288	4
	Cyp7a1	Yes	0.000553	0.9172	0.2733	0.6439	0.06411	10.04	4
	Cyp27a1	Yes	0.002098	1.132	0.4246	0.7074	0.09988	7.083	4
	Cyp7b1	Yes	0.005818	1.168	0.3913	0.7771	0.1448	5.367	4
	Abcg5	Yes	0.024375	1.141	0.5787	0.5626	0.1597	3.523	4
	Abcg8	No	0.075306	1.247	0.6783	0.5684	0.238	2.388	4
	Abcb11	Yes	0.015602	1.16	0.5413	0.6186	0.1531	4.04	4
	Multiple t test
	Tumor-free - LLC
		Significant?	P value	Mean of Tumor-free	Mean of LLC	Difference	SE of difference	t ratio	df
	Hmgcr	No	0.468637	1.101	1.232	-0.131	0.1637	0.7998	4
	Ldlr	No	0.156307	1.462	1.002	0.4595	0.2636	1.743	4
	Pcsk9	Yes	0.047957	1.085	2.395	-1.31	0.465	2.817	4
	Vldlr	No	0.126893	0.9549	0.7642	0.1906	0.09915	1.923	4
	Apoe	Yes	0.045615	1.206	0.879	0.3268	0.114	2.867	4
	Apob	No	0.939023	1.569	1.536	0.03364	0.4132	0.08142	4
	Cyp7a1	No	0.384263	0.9172	0.7859	0.1313	0.1345	0.9762	4
	Cyp27a1	No	0.056437	1.132	0.8266	0.3055	0.1149	2.659	4
	Cyp7b1	No	0.078536	1.168	0.9621	0.2063	0.0878	2.35	4
	Abcg5	No	0.080341	1.141	0.7448	0.3965	0.1702	2.329	4
	Abcg8	No	0.107328	1.247	0.8188	0.4279	0.2068	2.069	4
	Abcb11	Yes	0.025708	1.16	0.8142	0.3457	0.09978	3.465	4
	Multiple t test
	Tumor-free - MC38
		Significant?	P value	Mean of Tumor-free	Mean of MC38	Difference	SE of difference	t ratio	df
	Hmgcr	Yes	0.025085	1.101	1.68	-0.5789	0.1658	3.492	4
	Ldlr	No	0.295069	1.462	1.152	0.3094	0.2571	1.204	4
	Pcsk9	Yes	0.019105	1.185	2.464	-1.279	0.3366	3.8	4
	Vldlr	No	0.167079	0.9549	0.6616	0.2933	0.1739	1.686	4
	Apoe	No	0.06802	1.206	0.7669	0.4389	0.1768	2.483	4
	Apob	No	0.330465	1.569	0.9773	0.592	0.5349	1.107	4
	Cyp7a1	No	0.227144	1.047	0.7829	0.264	0.1852	1.426	4
	Cyp27a1	Yes	0.019331	1.132	0.6237	0.5083	0.1343	3.786	4
	Cyp7b1	No	0.058869	1.168	0.8363	0.3321	0.1268	2.619	4
	Abcg5	Yes	0.025735	1.141	0.7838	0.3574	0.1032	3.464	4
	Abcg8	No	0.067789	1.247	0.7718	0.4749	0.1911	2.486	4
	Abcb11	Yes	0.038871	1.16	0.5991	0.5608	0.1852	3.028	4

### Sheet: Ext Data Fig.1i
	Extended Data Figure 1i
	Two-way ANOVA
	Within each row, compare columns (simple effects within rows)
	Number of families	7
	Number of comparisons per family	3
	Alpha	0.05
	Tukey's multiple comparisons test	Mean Diff,	95,00% CI of diff,	Significant?	Summary	Adjusted P Value
	Ldlr
	medium vs. TCM	-0.2256	-0,4857 to 0,03453	No	ns	0.1006
	medium vs. TCM+Ch	-0.09651	-0,3566 to 0,1636	No	ns	0.6424
	TCM vs. TCM+Ch	0.1291	-0,1310 to 0,3892	No	ns	0.4566
	Pcsk9
	medium vs. TCM	-0.6702	-0,9303 to -0,4101	Yes	****	<0,0001
	medium vs. TCM+Ch	-0.6933	-0,9534 to -0,4332	Yes	****	<0,0001
	TCM vs. TCM+Ch	-0.02312	-0,2832 to 0,2370	No	ns	0.9746
	Vldlr
	medium vs. TCM	0.4634	0,2034 to 0,7235	Yes	***	0.0003
	medium vs. TCM+Ch	0.4858	0,2257 to 0,7459	Yes	***	0.0001
	TCM vs. TCM+Ch	0.02239	-0,2377 to 0,2825	No	ns	0.9762
	Apoe
	medium vs. TCM	0.1675	-0,09258 to 0,4276	No	ns	0.272
	medium vs. TCM+Ch	0.08368	-0,1764 to 0,3438	No	ns	0.7163
	TCM vs. TCM+Ch	-0.08384	-0,3439 to 0,1763	No	ns	0.7153
	Cyp27a1
	medium vs. TCM	-0.02494	-0,2850 to 0,2352	No	ns	0.9706
	medium vs. TCM+Ch	0.07643	-0,1837 to 0,3365	No	ns	0.7567
	TCM vs. TCM+Ch	0.1014	-0,1587 to 0,3615	No	ns	0.6141
	Abcg8
	medium vs. TCM	0.4767	0,2166 to 0,7368	Yes	***	0.0002
	medium vs. TCM+Ch	0.4339	0,1738 to 0,6940	Yes	***	0.0006
	TCM vs. TCM+Ch	-0.04287	-0,3030 to 0,2172	No	ns	0.9156
	Abcb11
	medium vs. TCM	0.08029	-0,1798 to 0,3404	No	ns	0.7353
	medium vs. TCM+Ch	-0.002567	-0,2627 to 0,2575	No	ns	0.9997
	TCM vs. TCM+Ch	-0.08286	-0,3430 to 0,1772	No	ns	0.7209

### Sheet: Ext Data Fig.2k
	Extended Data Figure 2k
	Two-way ANOVA
	Within each row, compare columns (simple effects within rows)
	Number of families	7
	Number of comparisons per family	6
	Alpha	0.05
	Tukey's multiple comparisons test	Mean Diff,	95,00% CI of diff,	Significant?	Summary	Adjusted P Value
	Ldlr
	TF NCD vs. TB NCD	-0.06988	-0,3291 to 0,1893	No	ns	0.8912
	TF NCD vs. TF HCD	-0.09518	-0,3544 to 0,1640	No	ns	0.7656
	TF NCD vs. TB HCD	-0.1972	-0,4564 to 0,06198	No	ns	0.1949
	TB NCD vs. TF HCD	-0.02531	-0,2845 to 0,2339	No	ns	0.9939
	TB NCD vs. TB HCD	-0.1273	-0,3865 to 0,1319	No	ns	0.5663
	TF HCD vs. TB HCD	-0.102	-0,3612 to 0,1572	No	ns	0.7255
	Pcsk9
	TF NCD vs. TB NCD	-0.2655	-0,5246 to -0,006273	Yes	*	0.0428
	TF NCD vs. TF HCD	0.1396	-0,1196 to 0,3988	No	ns	0.4886
	TF NCD vs. TB HCD	-0.3042	-0,5634 to -0,04501	Yes	*	0.0152
	TB NCD vs. TF HCD	0.4051	0,1459 to 0,6643	Yes	***	0.0007
	TB NCD vs. TB HCD	-0.03874	-0,2979 to 0,2204	No	ns	0.9788
	TF HCD vs. TB HCD	-0.4438	-0,7030 to -0,1846	Yes	***	0.0002
	Vldlr
	TF NCD vs. TB NCD	0.5444	0,2852 to 0,8036	Yes	****	<0,0001
	TF NCD vs. TF HCD	0.2192	-0,03995 to 0,4784	No	ns	0.1251
	TF NCD vs. TB HCD	0.3678	0,1086 to 0,6270	Yes	**	0.0023
	TB NCD vs. TF HCD	-0.3252	-0,5844 to -0,06599	Yes	**	0.0083
	TB NCD vs. TB HCD	-0.1766	-0,4358 to 0,08258	No	ns	0.2822
	TF HCD vs. TB HCD	0.1486	-0,1106 to 0,4078	No	ns	0.4339
	Apoe
	TF NCD vs. TB NCD	0.1869	-0,07227 to 0,4461	No	ns	0.2358
	TF NCD vs. TF HCD	-0.2194	-0,4786 to 0,03980	No	ns	0.1247
	TF NCD vs. TB HCD	-0.01445	-0,2736 to 0,2447	No	ns	0.9988
	TB NCD vs. TF HCD	-0.4063	-0,6655 to -0,1471	Yes	***	0.0006
	TB NCD vs. TB HCD	-0.2014	-0,4606 to 0,05781	No	ns	0.1799
	TF HCD vs. TB HCD	0.2049	-0,05426 to 0,4641	No	ns	0.1678
	Cyp27a1
	TF NCD vs. TB NCD	-0.05118	-0,3104 to 0,2080	No	ns	0.9532
	TF NCD vs. TF HCD	-0.01692	-0,2761 to 0,2423	No	ns	0.9981
	TF NCD vs. TB HCD	-0.1562	-0,4154 to 0,1030	No	ns	0.3894
	TB NCD vs. TF HCD	0.03426	-0,2249 to 0,2934	No	ns	0.9851
	TB NCD vs. TB HCD	-0.105	-0,3642 to 0,1542	No	ns	0.7074
	TF HCD vs. TB HCD	-0.1393	-0,3985 to 0,1199	No	ns	0.4907
	Abcg8
	TF NCD vs. TB NCD	-0.2718	-0,5310 to -0,01260	Yes	*	0.0364
	TF NCD vs. TF HCD	-0.0752	-0,3344 to 0,1840	No	ns	0.8684
	TF NCD vs. TB HCD	-0.03478	-0,2940 to 0,2244	No	ns	0.9845
	TB NCD vs. TF HCD	0.1966	-0,06260 to 0,4558	No	ns	0.1972
	TB NCD vs. TB HCD	0.237	-0,02217 to 0,4962	No	ns	0.0846
	TF HCD vs. TB HCD	0.04043	-0,2188 to 0,2996	No	ns	0.976
	Abcb11
	TF NCD vs. TB NCD	0.1769	-0,08224 to 0,4361	No	ns	0.2806
	TF NCD vs. TF HCD	0.02434	-0,2349 to 0,2835	No	ns	0.9945
	TF NCD vs. TB HCD	0.2496	-0,009634 to 0,5087	No	ns	0.0632
	TB NCD vs. TF HCD	-0.1526	-0,4118 to 0,1066	No	ns	0.41
	TB NCD vs. TB HCD	0.07261	-0,1866 to 0,3318	No	ns	0.8798
	TF HCD vs. TB HCD	0.2252	-0,03397 to 0,4844	No	ns	0.1101
