## Supplementary Table 3 for "RORγ bridges cancer-driven lipid dysmetabolism and myeloid immunosuppression"

### Sheet: Healthy donors
ID SAMPLE	Day-IN	Sex	Age	State of disease
CP_HD_001	2014-07-31	Female	48.9812	thymic hyperplasia
CP_HD_002	2014-08-04	Female	62.6205	bronchogenic cyst
CP_HD_003	2016-07-12	Female	46.4477	thymic hyperplasia
CP_HD_004	2016-11-22	Male	30.3571	thymic hyperplasia
CP_HD_005	2017-04-27	Male	51.9336	thymic hyperplasia
CP_HD_006	2013-12-24	Male	69.5169	hemolytic anemia
CP_HD_007	2015-08-24	Male	67.6271	Thrombocytopenia
CP_HD_008	2017-01-24	Male	75.2985	Neutropenia; thrombocytopenia
CP_HD_009	2017-01-31	Male	58.4986	Erythrocytosis
CP_HD_010	10/10/2017	Female	78.7193	choledocholithiasis
CP_HD_011	2018-03-12	Female	73.1102	idiopathic cytopenia
CP_HD_012	2019-09-10	Male	58.6465	Anemia
CP_HD_013	2020-01-14	Female	67.9338	Leukopenia; thrombocytopenia
CP_HD_014	2020-07-21	Female	79.6943	normocytic anemia
CP_HD_015	2021-03-16	Male	60.7362	erythroid hypoplasia
CP_HD_016	2020-10-13	Male	83.3945	Iron-deficiency anemia
CP_HD_017	2021-04-20	Male	77.087	Immune Thrombocytopenia
CP_HD_018	2021-04-27	Male	79.9463	Suspected thrombocytopenia
CP_HD_019	2021-10-19	Female	73.5785	Thrombocythemia; polycythemia
CP_HD_020	2021-10-19	Female	82.8933	Anemia of chronic disease
CP_HD_021	2022-05-10	Female	63.6229	normocytic anemia; Eosinophilia
CP_HD_022	2020-01-24	Female	29.4986	NA
CP_HD_023	2020-01-24	Male	36.6493	NA
CP_HD_024	2020-11-30	Female	32.8219	NA
CP_HD_025	2020-11-30	Female	26	NA
CP_HD_026	2020-11-30	Male	32	NA
CP_HD_027	2020-11-30	Female	32.3425	NA
CP_HD_028	2020-11-30	Female	30.7014	NA
CP_HD_029	2021-07-27	Female	37	NA
CP_HD_030	2021-07-27	Female	24.474	NA
CP_HD_031	2021-07-27	Male	26.863	NA
CP_HD_032	2021-07-27	Male	25.4712	NA
CP_HD_033	2021-07-27	Female	27.7205	NA
CP_HD_034	2021-07-27	Male	29.8849	NA
CP_HD_035	2021-07-27	Male	27.6438	NA

### Sheet: NSCLC
ID SAMPLE	Day-IN	Sex	Age	Smoker	Condition	Lung cancer histology	Adenocarcinoma subclassification	Grading	TNM Staging	Stage	Dosing Date
CP_NSCLC_001	2020-08-03	F	73	Ex	Primary	Adenocarcinoma	Lepidic	G1	T1aN0M0	IA	aug-21
CP_NSCLC_002	2020-09-21	M	65	Ex	Primary	Adenocarcinoma	Lepidic	G1	T1bN0M0	IA	aug-21
CP_NSCLC_003	2020-09-23	F	73	Ex	Primary	Adenocarcinoma	ND	G1	T1bN0M0	IA	aug-21
CP_NSCLC_004	2020-10-05	M	80	Yes	Primary	Squamous	ND	G3	T1cN0M0	IA	aug-21
CP_NSCLC_005	2020-10-19	M	53	No	Primary	Adenocarcinoma	Lepidic	G1	T1bN0M0	IA	aug-21
CP_NSCLC_006	2020-11-09	M	65	Yes	Primary	Adenocarcinoma	Acinar	G2	T1bN0M0	IA	aug-21
CP_NSCLC_007	2020-12-16	M	71	Yes	Primary	Adenocarcinoma	Lepidic	G1	T1aN0M0	IA	aug-21
CP_NSCLC_008	2021-01-04	F	63	No	Primary	Adenocarcinoma	Acinar	G2	T1bN0M0	IA	aug-21
CP_NSCLC_009	2021-01-07	F	67	Ex	Primary	Adenocarcinoma	Acinar	G2	T1bN0M0	IA	aug-21
CP_NSCLC_010	2021-01-18	M	82	Ex	Primary	Adenocarcinoma	Lepidic	G2	T1aN0M0	IA	aug-21
CP_NSCLC_011	2021-01-27	M	62	Yes	Primary	Adenocarcinoma	Lepidic	G2	T1bN0M0	IA	aug-21
CP_NSCLC_012	2021-02-03	M	64	Yes	Primary	Adenocarcinoma	Lepidic	G2	T1bN0M0	IA	aug-21
CP_NSCLC_013	2021-02-08	M	75	Ex	Primary	Adenocarcinoma	Acinar, Solid	G2	T1bN0M0	IA	aug-21
CP_NSCLC_014	2021-02-10	F	70	Ex	Primary	Adenocarcinoma	Lepidic	G2	T1bN0M0	IA	aug-21
CP_NSCLC_015	2021-02-22	F	66	No	Primary	Carcinoide	ND	ND	T1bN0M0	IA	aug-21
CP_NSCLC_016	2021-03-04	M	64	Yes	Primary	Adenocarcinoma	Micropapillary	G2	T1bN0M0	IA	aug-21
CP_NSCLC_017	2021-03-30	F	76	Yes	Primary	Adenocarcinoma	Lepidic	G2	T1aN0M0	IA	aug-21
CP_NSCLC_018	2021-07-19	F	75	Ex	Primary	Adenocarcinoma	Lepidic	G2	T1cN0M0	IA	aug-21
CP_NSCLC_019	2021-07-26	F	70	No	Primary	Sarcomatoid carcinoma (pleomorfic)	ND	ND	T1cN0M0	IA	aug-21
CP_NSCLC_020	2021-08-02	M	67	Yes	Primary	Squamous	ND	G3	T1bN0M0	IA	jul-22
CP_NSCLC_021	2021-08-30	M	63	Ex	Primary	Adenocarcinoma	Solid	G3	T1cN0M0	IA	jul-22
CP_NSCLC_022	2021-09-13	M	80	Ex	Primary	Squamous	ND	G3	T1bN0M0	IA	jul-22
CP_NSCLC_023	2021-09-20	F	77	No	Primary	Adenocarcinoma	Lepidic	G1	T1cN0M0	IA	jul-22
CP_NSCLC_024	2022-02-02	M	64	Ex	Primary	Adenocarcinoma	Lepidic	G1	T1aN0M0	IA	jul-22
CP_NSCLC_025	2022-02-21	M	77	Ex	Primary	Adenocarcinoma	ND	G2	T1cN0M0	IA	jul-22
CP_NSCLC_026	08/07/2014	M	45.2372	ND	Primary	Adenocarcinoma	Acinar	G2	T1aN0M0	IA	dec-22
CP_NSCLC_027	21/07/2014	M	57.3729	ND	Primary	Adenocarcinoma	Acinar;Solid	G2	T1aN0M0	IA	dec-22
CP_NSCLC_028	04/09/2014	F	75.8436	ND	Primary	Adenocarcinoma	Lepidic	G2	T1aN0M0	IA	dec-22
CP_NSCLC_029	09/09/2014	M	44.1143	ND	Primary	Adenocarcinoma	Acinar	G2	T1aN0M0	IA	dec-22
CP_NSCLC_030	03/05/2016	F	74.8576	ND	Primary	Adenocarcinoma	Acinar	G2	T1aN0M0	IA	dec-22
CP_NSCLC_031	04/05/2016	M	69.3115	ND	Primary	Adenocarcinoma	Acinar;Lepidic	G2	T1aN0M0	IA	dec-22
CP_NSCLC_032	2020-09-01	M	72	Ex	Primary	Squamous	ND	G2	T2aN0M0	IB	aug-21
CP_NSCLC_033	2020-10-12	M	79	Ex	Primary	Adenocarcinoma	Lepidic	G2	T2aN0M0	IB	aug-21
CP_NSCLC_034	2020-10-19	M	59	Ex	Primary	Adenocarcinoma	Lepidic	G2	T2aN0M0	IB	aug-21
CP_NSCLC_035	2020-11-02	F	73	Yes	Primary	Squamous	ND	G3	T2aN0M0	IB	aug-21
CP_NSCLC_036	2020-11-25	M	52	Yes	Primary	Adenocarcinoma	Acinar	G2	T2aN0M0	IB	aug-21
CP_NSCLC_037	2021-02-01	F	70	Ex	Primary	Adenocarcinoma	Lepidic	G1	T2aN0M0	IB	aug-21
CP_NSCLC_038	2021-03-18	F	81	Yes	Primary	Adenocarcinoma	Lepidic	G2	T2aN0M0	IB	aug-21
CP_NSCLC_039	2021-03-24	M	74	Yes	Primary	Adenocarcinoma	Solid	G3	T2aN0M0	IB	aug-21
CP_NSCLC_040	2021-07-30	F	73	Yes	Primary	Adenocarcinoma	Acinar	G2	T2aN0M0	IB	aug-21
CP_NSCLC_041	2021-09-02	M	70	Ex	Primary	Adenocarcinoma	Papillary	G2	T2aN0M0	IB	jul-22
CP_NSCLC_042	2021-10-11	F	71	Ex	Primary	Adenocarcinoma	Lepidic	G2	T2aN0M0	IB	jul-22
CP_NSCLC_043	2021-11-15	F	58	No	Primary	Adenocarcinoma	Mixed	G2	T2aN0M0	IB	jul-22
CP_NSCLC_044	2022-02-08	M	77	Ex	Primary	Adenocarcinoma	Lepidic, solid	G2	T2aN0M0	IB	jul-22
CP_NSCLC_045	15/07/2014	F	60.6212	ND	Primary	Adenocarcinoma	Acinar	G3	T2aN0M0	IB	dec-22
CP_NSCLC_046	22/07/2014	M	61.8427	ND	Primary	Adenocarcinoma	Acinar;Solid	G3	T2aN0M0	IB	dec-22
CP_NSCLC_047	2020-08-19	M	70	Yes	Primary	Squamous	ND	G3	T2bN0M0	IIA	aug-21
CP_NSCLC_048	2021-01-20	M	80	Ex	Primary	Carcinoide	ND	ND	T2bN0M0	IIA	aug-21
CP_NSCLC_049	2021-02-01	F	72	Ex	Primary	Squamous	ND	G2	T2bN0M0	IIA	aug-21
CP_NSCLC_050	04/09/2014	M	71.0643	ND	Primary	Adenocarcinoma	Acinar	G2	T2aN1M0	IIA	dec-22
CP_NSCLC_051	14/06/2016	F	46.2807	ND	Primary	Adenocarcinoma	Lepidic	G2	T1aN1M0	IIA	dec-22
CP_NSCLC_052	01/07/2016	F	77.328	ND	Primary	Adenocarcinoma	Acinar	G2	T2N1M0	IIA	dec-22
CP_NSCLC_053	18/07/2016	M	63.4887	ND	Primary	Adenocarcinoma	Acinar	G2	T2aN1M0	IIA	dec-22
CP_NSCLC_054	28/07/2016	M	80.9378	ND	Primary	Adenocarcinoma	Acinar	G2	T1bN1M0	IIA	dec-22
CP_NSCLC_055	08/09/2016	M	66.8246	ND	Primary	Adenocarcinoma	Acinar;Other	G2	T2aN1M0	IIA	dec-22
CP_NSCLC_056	2020-01-28	M	62	Ex	Primary	Adenocarcinoma	Acinar	G2	T2aN1M0	IIB	aug-21
CP_NSCLC_057	2020-07-23	F	50	Ex	Primary	Squamous	ND	G2	T3N0M0	IIB	aug-21
CP_NSCLC_058	2020-08-17	M	71	Ex	Primary	Adenocarcinoma	Lepidic	G2	T3N0M0	IIB	aug-21
CP_NSCLC_059	2020-08-18	F	71	Ex	Primary	Adenocarcinoma	Papillary, solid	G2	T3N0M0	IIB	aug-21
CP_NSCLC_060	2020-09-14	M	68	Ex	Primary	Squamous	ND	G2	T2aN1M0	IIB	aug-21
CP_NSCLC_061	2020-11-16	M	73	Ex	Primary	Squamous	ND	G3	T3N0M0	IIB	aug-21
CP_NSCLC_062	2020-11-26	M	76	No	Primary	Squamous	ND	G2	T3N0M0	IIB	aug-21
CP_NSCLC_063	2020-12-03	M	58	Yes	Primary	Squamous	ND	G3	T2aN1M0	IIB	aug-21
CP_NSCLC_064	2021-01-11	M	55	Ex	Primary	Adenocarcinoma	Solid	G3	T3N0M0	IIB	aug-21
CP_NSCLC_065	2021-01-13	F	71	No	Primary	Adenocarcinoma	Acinar	G2	T3N0M0	IIB	aug-21
CP_NSCLC_066	2021-02-08	M	68	Ex	Primary	Squamous	ND	G3	T3N0M0	IIB	aug-21
CP_NSCLC_067	2021-07-20	F	65	Ex	Primary	Squamous	ND	G1	T2aN1M0	IIB	aug-21
CP_NSCLC_068	2021-09-06	M	72	Ex	Primary	Squamous	ND	G3	T3N0M0	IIB	jul-22
CP_NSCLC_069	2021-09-20	F	70	Ex	Primary	Squamous	ND	G2	T1cN1M0	IIB	jul-22
CP_NSCLC_070	2021-10-06	M	59	Yes	Primary	Adenocarcinoma	Solid	G3	T2bN1M0	IIB	jul-22
CP_NSCLC_071	2021-10-13	M	74	Ex	Primary	Squamous	ND	G2	T3N0M0	IIB	jul-22
CP_NSCLC_072	2022-02-08	M	71	Yes	Primary	Adenocarcinoma	Solid	G3	T1cN1M0	IIB	jul-22
CP_NSCLC_073	11/10/2016	F	76.7172	ND	Primary	Adenocarcinoma	Solid	G3	T3N0M0	IIB	dec-22
CP_NSCLC_074	25/10/2016	M	48.8442	ND	Primary	Adenocarcinoma	Acinar	G2	T3N0M0	IIB	dec-22
CP_NSCLC_075	02/11/2016	M	70.7548	ND	Primary	Adenocarcinoma	Solid	G3	T3N0M0	IIB	dec-22
CP_NSCLC_076	16/12/2016	M	62.9793	ND	Primary	Adenocarcinoma	Lepidic;Micropapillary	G2	T3N0M0	IIB	dec-22
CP_NSCLC_077	2020-02-04	F	67	Yes	Primary	Adenocarcinoma	Lepidic	G2	T2aN2M0	III	aug-21
CP_NSCLC_078	2021-09-22	M	77	Ex	Primary	Squamous	ND	ND	TxNxM1a	III	2022-07-01
CP_NSCLC_079	2020-11-02	M	66	Yes	Primary	Adenocarcinoma	Lepidic	G2	T1cN2M0	IIIA	aug-21
CP_NSCLC_080	2020-12-10	M	62	Yes	Primary	Adenocarcinoma	Lepidic, micropapillary	G2	T4N0M0	IIIA	aug-21
CP_NSCLC_081	2020-12-15	F	71	Ex	Primary	Adenocarcinoma	Acinar, micropapillary	G2	T2bN2M0	IIIA	aug-21
CP_NSCLC_082	2021-01-11	F	57	No	Primary	Adenocarcinoma	Lepidic, solid	G2	T2aN2M0	IIIA	aug-21
CP_NSCLC_083	2021-02-04	F	71	Yes	Primary	Squamous	ND	G3	T4N0M0	IIIA	aug-21
CP_NSCLC_084	2021-03-16	F	81	Yes	Primary	Squamous	ND	G2	T2bN2M0	IIIA	aug-21
CP_NSCLC_085	2021-06-15	M	83	No	Primary	Squamous	ND	G3	T1cN2M0	IIIA	aug-21
CP_NSCLC_086	2021-08-02	M	75	Ex	Primary	Adenocarcinoma	Lepidic	G1	T4N0M0	IIIA	jul-22
CP_NSCLC_087	2021-08-25	M	84	No	Primary	Adenocarcinoma	Acinar, micropapillary	G2	T4N0M0	IIIA	jul-22
CP_NSCLC_088	2021-11-18	M	65	Yes	Primary	Adenocarcinoma	Acinar	G2	T2bN2M0	IIIA	jul-22
CP_NSCLC_089	09/06/2016	M	79.8231	ND	Primary	Adenocarcinoma	Acinar;Solid	G3	T1aN2M0	IIIA	dec-22
CP_NSCLC_090	07/07/2016	M	81.072	ND	Primary	Adenocarcinoma	Acinar	G2	T1bN2M0	IIIA	dec-22
CP_NSCLC_091	19/07/2016	M	72.2119	ND	Primary	Adenocarcinoma	Acinar	G2	T2aN2M0	IIIA	dec-22
CP_NSCLC_092	21/07/2016	M	67.2245	ND	Primary	Adenocarcinoma	Solid	G3	T3N1M0	IIIA	dec-22
CP_NSCLC_093	17/10/2016	F	50.8353	ND	Primary	Squamous	ND	G2	T1aN2M0	IIIA	dec-22
CP_NSCLC_094	20/12/2016	F	72.9377	ND	Primary	Adenocarcinoma	Solid	G3	T1aN2M0	IIIA	dec-22
CP_NSCLC_095	03/03/2017	M	74.5645	ND	Primary	Squamous	ND	G3	T3N2M0	IIIA	dec-22
CP_NSCLC_096	2020-08-19	M	80	Ex	Primary	Adenocarcinoma	Acinar	G2	T3N2M0	IIIB	aug-21
CP_NSCLC_097	2020-08-25	F	71	Yes	Primary	Squamous	ND	G2	T4N2M0	IIIB	aug-21
CP_NSCLC_098	2020-09-30	M	80	Yes	Primary	Adenocarcinoma	Papillary, solid	G2	T3N2M0	IIIB	aug-21
CP_NSCLC_099	26/05/2016	M	82.5948	ND	Primary	Adenocarcinoma	Solid	G3	T4N2M0	IIIB	dec-22
CP_NSCLC_100	2021-03-22	M	62	Ex	Primary	Adenocarcinoma	Solid	ND	T3NxM1a	IV	aug-21
CP_NSCLC_101	21/07/2016	F	56.491	ND	Primary	Squamous	ND	ND	ND	IV	dec-22
CP_NSCLC_102	04/08/2016	F	70.7986	ND	Primary	Squamous	ND	G3	cT3N2M0	IV	dec-22
CP_NSCLC_103	30/01/2017	F	76.95	ND	Primary	Squamous	ND	G3	T2aN0M1	IV	dec-22
CP_NSCLC_104	2019-05-08	F	68.8603	YES	Metastasis;Primary	Squamous	ND	ND	cT3N2M0	IV	jul-22
CP_NSCLC_105	2019-06-19	M	74.7973	YES	Metastasis;Primary	Adenocarcinoma	ND	ND	cT2aN0M1b	IV	jul-22
CP_NSCLC_106	2019-08-01	M	64.274	Ex	Metastasis;Primary	Adenocarcinoma	ND	ND	cT1pN2M0	IV	jul-22
CP_NSCLC_107	2019-09-05	F	78.326	YES	Metastasis;Primary	Adenocarcinoma	ND	ND	cT1cN0pM1b	IV	jul-22
CP_NSCLC_108	2019-10-21	F	69.5945	YES	Metastasis;Primary	Squamous	ND	ND	cT4pN1M0	IV	jul-22
CP_NSCLC_109	2019-10-28	M	68.7452	YES	Metastasis;Primary	Squamous	ND	ND	cT3N2M0	IV	jul-22
CP_NSCLC_110	2019-11-14	M	79.1781	Ex	Metastasis;Primary	Adenocarcinoma	ND	ND	pT2aN0M0	IV	jul-22
CP_NSCLC_111	2019-11-20	M	66.3808	YES	Metastasis;Primary	Adenocarcinoma	ND	ND	cTxN0M1a	IV	jul-22
CP_NSCLC_112	2019-11-21	M	57.0082	Ex	Metastasis;Primary	Adenocarcinoma	ND	ND	pT1cN2M0	IV	jul-22
CP_NSCLC_113	2019-11-27	M	66.011	Ex	Metastasis;Primary	Adenocarcinoma	ND	ND	ypT2N2	IV	jul-22
CP_NSCLC_114	2020-01-22	F	82.6849	NO	Metastasis;Primary	Adenocarcinoma	ND	ND	cT4cN3M1c	IV	jul-22
CP_NSCLC_115	2020-01-22	F	80.4466	NO	Metastasis;Primary	Adenocarcinoma	ND	ND	cT4N3M1a	IV	jul-22
CP_NSCLC_116	2020-03-02	M	70.7041	Ex	Metastasis;Primary	Squamous	ND	ND	pT3N0M0	IV	jul-22
CP_NSCLC_117	2020-03-09	M	52.4521	Ex	Metastasis;Primary	Adenocarcinoma	ND	ND	ypT1bN2M0	IV	jul-22
CP_NSCLC_118	2020-03-09	M	65.8329	Ex	Metastasis;Primary	Adenocarcinoma	ND	ND	cT3N2M1c	IV	jul-22
CP_NSCLC_119	2020-05-21	M	64.7178	YES	Metastasis;Primary	Adenocarcinoma	ND	ND	cT4N0M1b	IV	jul-22
CP_NSCLC_120	2021-02-17	F	64	YES	Metastasis;Primary	Adenocarcinoma	ND	ND	cT3N0M1c	IV	aug-21
CP_NSCLC_121	2021-03-01	M	60	YES	Metastasis;Primary	Adenosquamoso	ND	ND	cT4cN2M0	IV	aug-21
CP_NSCLC_122	2021-03-03	F	74	YES	Metastasis;Primary	Squamous	ND	ND	cT2bpN2M0	IV	aug-21
CP_NSCLC_123	2021-04-14	M	64.0904	Ex	Metastasis;Primary	Pleomorfo (Isotipo raro; scarsamente differenziato)	ND	ND	pT4N1aM1a	IV	aug-21
CP_NSCLC_124	2021-08-05	F	81.7918	Ex	Metastasis;Primary	Adenocarcinoma	ND	ND	cT4N3M1c	IV	jul-22
CP_NSCLC_125	2021-08-30	F	42.1123	YES	Metastasis;Primary	Adenocarcinoma	ND	ND	cT2N3M1a	IV	jul-22
CP_NSCLC_126	2021-09-27	?	69.6384	Ex	Metastasis;Primary	Adenocarcinoma	ND	ND	cT3N0M1a	IV	jul-22
CP_NSCLC_127	2021-09-30	F	51.389	YES	Metastasis;Primary	Adenocarcinoma	ND	ND	cT2acN2M1c	IV	jul-22
CP_NSCLC_128	2021-10-06	M	78.4	Ex	Metastasis;Primary	Adenocarcinoma	ND	ND	cT2N1M1a	IV	jul-22
CP_NSCLC_129	2021-10-27	M	56.5534	Ex	Metastasis;Primary	Adenocarcinoma	ND	ND	cT4cN2M1c	IV	jul-22
CP_NSCLC_130	2021-11-11	M	79.263	Ex	Metastasis;Primary	Squamous	ND	ND	cT3N2M0	IV	jul-22
CP_NSCLC_131	2021-11-22	F	66.1699	Ex	Metastasis;Primary	Adenocarcinoma	ND	ND	cT2aN0M1c	IV	jul-22
CP_NSCLC_132	2021-11-22	M	84.9973	Ex	Metastasis;Primary	Adenocarcinoma	ND	ND	pT4N0M0	IV	jul-22
CP_NSCLC_133	2021-12-27	M	66.5836	Ex	Metastasis;Primary	Adenocarcinoma	ND	ND	pT4N0M0	IV	jul-22
CP_NSCLC_134	2022-03-03	M	74.5699	Ex	Metastasis;Primary	Adenocarcinoma	ND	ND	cT2N0pM1b	IV	jul-22
CP_NSCLC_135	2022-05-11	M	72	Ex	Metastasis;Primary	Adenocarcinoma	ND	ND	pT4N0M0	IV	jul-22
CP_NSCLC_136	2022-05-16	F	69	Ex	Metastasis;Primary	Adenocarcinoma	ND	ND	cT3N2M0	IV	jul-22
CP_NSCLC_137	29/01/2014	M	55.6831	ND	Metastasis;Primary	Adenocarcinoma	ND	ND	ND	IVA	dec-22
CP_NSCLC_138	28/08/2014	M	55.1298	ND	Metastasis;Primary	Adenocarcinoma	ND	G2	cT3N3M1a	IVA	dec-22
CP_NSCLC_139	16/03/2015	M	62.4617	ND	Metastasis;Primary	Adenocarcinoma	ND	ND	ND	IVA	dec-22
CP_NSCLC_140	14/03/2016	M	72.431	ND	Metastasis;Primary	Adenocarcinoma	ND	ND	cT4N0M1a	IVA	dec-22
CP_NSCLC_141	29/06/2016	M	77.6074	ND	Primary	Adenocarcinoma	ND	ND	cT4N0M1a	IVA	dec-22
CP_NSCLC_142	18/04/2019	M	63.8749	ND	Metastasis;Primary	Squamous	ND	ND	ct3N0M1a	IVA	dec-22
CP_NSCLC_143	16/04/2014	M	55.9652	ND	Metastasis;Primary	Adenocarcinoma	ND	ND	cT3N3M1b	IVB	dec-22
CP_NSCLC_144	24/04/2014	F	52.2349	ND	Metastasis;Primary	Adenocarcinoma	ND	ND	ND	IVB	dec-22
CP_NSCLC_145	02/09/2014	F	62.9464	ND	Metastasis;Primary	Adenocarcinoma	ND	G3	cT3n3M1b	IVB	dec-22
CP_NSCLC_146	29/01/2015	M	83.0302	ND	Metastasis;Primary	Adenocarcinoma	ND	ND	cTxNxpM1b	IVB	dec-22

### Sheet: CRC
ID SAMPLE	Day-IN	Sex	Age	Site	Lung cancer histology	Presence of Metastasis	Metastasis Site	Grading	TNM Staging	Stage	Chemotherapy	Radiotherapy	Locoregional treatments	Target Therapy
CP_CRC_001	2016-10-14	M	63	Rectum	Adenocarcinoma NOS	No	NA	ND	T1N0M0	I	No	No	No	No
CP_CRC_002	2016-11-03	F	73	Colon	Adenocarcinoma NOS	No	NA	ND	T1N0M0	I	No	No	No	No
CP_CRC_003	2016-11-22	F	64	Rectum	Adenocarcinoma NOS	No	NA	ND	T2N0M0	I	No	No	No	No
CP_CRC_004	2016-11-22	F	60	Colon	Adenocarcinoma NOS	No	NA	G1	ND	I	No	No	No	No
CP_CRC_005	2016-12-02	M	71	Rectum	Adenocarcinoma NOS	No	NA	ND	ND	I	No	No	No	No
CP_CRC_006	29/01/2014	M	64	Rectum	Adenocarcinoma NOS	No	NA	ND	TisN0M0	I	No	No	No	No
CP_CRC_007	16/05/2014	M	63	Rectum	Adenocarcinoma NOS	No	NA	ND	yT1N0M0	I	No	Yes	No	No
CP_CRC_008	30/06/2014	M	71	Rectum	Adenocarcinoma NOS	No	NA	G3	yT1N0M0	I	No	No	No	No
CP_CRC_009	04/08/2014	F	46	Rectum	Adenocarcinoma NOS	No	NA	ND	cT2N0M0	I	No	No	No	No
CP_CRC_010	13/02/2017	M	61	Colon	Adenocarcinoma NOS	No	NA	G2	T2N0M0	I	No	No	No	No
CP_CRC_011	24/02/2017	M	69	Colon	Adenocarcinoma NOS	No	NA	G2	T1N0M0	I	No	No	No	No
CP_CRC_012	24/02/2017	M	69	Colon	Adenocarcinoma NOS	No	NA	G2	T1N0M0	I	No	No	No	No
CP_CRC_013	27/04/2017	M	64	Rectum	Adenocarcinoma NOS	No	NA	G2	T1N0M0	I	No	No	No	No
CP_CRC_014	27/04/2017	M	67	Rectum	Adenocarcinoma NOS	No	NA	G2	T2N0M0	I	No	No	No	No
CP_CRC_015	2016-11-04	F	57	Colon	Adenocarcinoma NOS	No	NA	G2	yT2N0M0	II	No	No	No	No
CP_CRC_016	2016-11-22	F	76	Rectum	Adenocarcinoma NOS	No	NA	G2	T3N0M0	II	No	No	No	No
CP_CRC_017	2016-12-05	F	37	Rectum	Adenocarcinoma NOS	No	NA	G2	ND	II	No	No	No	No
CP_CRC_018	23/03/2017	F	79	Colon	Adenocarcinoma NOS	No	NA	G2	T3N0M0	II	No	No	No	No
CP_CRC_019	2021-03-05	Male	68.6103	Tumor of rectum	Adenocarcinoma NOS	Metastasis	Liver	G2	T3N0M0	II	12/09/2020	03/06/2020	NA	12/09/2020
CP_CRC_020	2016-11-25	F	64	Colon	Adenocarcinoma NOS	No	NA	G2	T3N0M0	IIA	No	No	No	No
CP_CRC_021	14/02/2014	F	64	Rectum	Adenocarcinoma NOS	No	NA	G2	yT2N0M0	IIA	No	No	No	No
CP_CRC_022	27/05/2014	M	76	Rectum	Adenocarcinoma NOS	No	NA	G2	yT3N0M0	IIA	No	No	No	No
CP_CRC_023	20/02/2017	F	82.8659	Colon	Adenocarcinoma NOS	No	NA	G4	T3N0M0	IIA	No	No	No	No
CP_CRC_024	20/02/2017	F	82.8659	Colon	Adenocarcinoma NOS	No	NA	G4	T3N0M0	IIA	No	No	No	No
CP_CRC_025	09/03/2017	F	84.49	Rectum	Adenocarcinoma NOS	No	NA	G2	T3N0M0	IIA	No	No	No	No
CP_CRC_026	03/04/2017	M	81.6471	Rectum	Adenocarcinoma NOS	No	NA	G2	T3N0M0	IIA	No	No	No	No
CP_CRC_027	03/04/2017		81.6471	Rectum	Adenocarcinoma NOS	No	NA	G2	T3N0M0	IIA	No	No	No	No
CP_CRC_028	2016-11-26	M	76	Colon	Adenocarcinoma NOS	No	NA	G3	ND	IIB	No	No	No	No
CP_CRC_029	18/04/2017	F	76.8651	Rectum	Adenocarcinoma NOS	No	NA	G2	T4aN0M0	IIB	No	No	No	No
CP_CRC_030	18/04/2017	F	76.8651	Rectum	Adenocarcinoma NOS	No	NA	G2	T4aN0M0	IIB	No	No	No	No
CP_CRC_031	18/03/2014	M	57.0032	Rectum	Adenocarcinoma NOS	No	NA	G2	yT1N1aM0	IIIA	No	Yes	No	No
CP_CRC_032	18/03/2014	M	57.0032	Rectum	Adenocarcinoma NOS	No	NA	G2	yT1N1aM0	IIIA	No	Yes	No	No
CP_CRC_033	2016-10-14	M	72	Rectum	Adenocarcinoma NOS	No	NA	ND	yT4N1M0	IIIB	No	No	No	No
CP_CRC_034	2016-11-04	F	66	Colon	Adenocarcinoma NOS	No	NA	ND	T4bN2aM0	IIIB	No	No	No	No
CP_CRC_035	21/03/2014	F	50.6601	Rectum	Adenocarcinoma NOS	No	NA	ND	yT4N1M0	IIIB	No	No	No	No
CP_CRC_036	21/03/2014	F	50.6601	Rectum	Adenocarcinoma NOS	No	NA	ND	yT4N1M0	IIIB	No	No	No	No
CP_CRC_037	27/06/2014	F	65.3758	Rectum	Adenocarcinoma NOS	No	NA	ND	cT3N1M0	IIIB	No	Yes	No	No
CP_CRC_038	2016-11-07	M	59	Colon	Adenocarcinoma NOS	No	NA	ND	T3N2bM0	IIIC	No	No	No	No
CP_CRC_039	16/02/2017	M	68.4898	Rectum	Adenocarcinoma NOS	No	NA	G3	T4bN2aM0	IIIC	No	No	No	No
CP_CRC_040	23/02/2017	F	68.4816	Colon	Adenocarcinoma NOS	No	NA	G4	T3N2bM0	IIIC	No	No	No	No
CP_CRC_041	07/03/2017	M	80.0175	Colon	Adenocarcinoma NOS	No	NA	G3	T3N2bM0	IIIC	No	No	No	No
CP_CRC_042	07/03/2017	M	80.0175	Colon	Adenocarcinoma NOS	No	NA	G3	T3N2bM0	IIIC	No	No	No	No
CP_CRC_043	2016-11-04	F	57	Colon	Adenocarcinoma NOS	Yes	Multiple	ND	ND	IV	No	No	No	No
CP_CRC_044	2016-11-07	M	66	Rectum	Adenocarcinoma NOS	Yes	Lung	ND	ND	IV	2015-11-07	2016-02-15	No	2016-08-21
CP_CRC_045	2016-11-07	M	72	Rectum	Adenocarcinoma NOS	Yes	Liver, Bone	ND	ND	IV	No	No	No	No
CP_CRC_046	15/10/2019	F	70.6042	Colon	Adenocarcinoma NOS	No	NA	G2	T3N1M0	IV	23/10/2014	14/09/2012	No	22/07/2019
CP_CRC_047	17/02/2014	F	47.2639	Colon	Adenocarcinoma NOS	Yes	Liver	ND	ND	IV	No	No	No	No
CP_CRC_048	17/02/2014	F	47.2639	Colon	Adenocarcinoma NOS	Yes	Liver	ND	T3N1bM1a	IV	No	No	No	No
CP_CRC_049	04/03/2014	M	51.8213	Rectum	Adenocarcinoma NOS	Yes	Liver, Bone	ND	ND	IV	No	No	No	No
CP_CRC_050	02/04/2014	M	51.9884	Colon	Adenocarcinoma NOS	Yes	Liver	ND	ND	IV	No	No	No	No
CP_CRC_051	14/05/2014	M	65.3758	Rectum	Adenocarcinoma NOS	Yes	Liver	ND	ND	IV	No	No	No	No
CP_CRC_052	25/06/2014	M	57.8193	Rectum	Adenocarcinoma NOS	Yes	Liver	ND	ND	IV	No	No	No	No
CP_CRC_053	06/08/2014	F	41.1317	Colon	Adenocarcinoma NOS	Yes	Liver	ND	ND	IV	No	No	No	No
CP_CRC_054	09/08/2016	F	64.4199	Rectum	Adenocarcinoma NOS	Yes	Lung	ND	ND	IV	04/2014	NA	NA	NA
CP_CRC_055	09/08/2016	F	64.4199	Rectum	Adenocarcinoma NOS	Yes	Lung	ND	ND	IV	04/2014	NA	NA	NA
CP_CRC_056	28/03/2017	F	81.8197	Colon	Adenocarcinoma NOS	No	Liver	G3	T4bN1bM0	IV	No	No	No	No
CP_CRC_057	03/02/2020	F	48.2882	Rectum	Adenocarcinoma NOS	No	Liver	ND	T1bN0M0	IV	2016-08-07	NA	NA	09/102019
CP_CRC_058	2016-11-03	M	74	Colon	Adenocarcinoma NOS	Yes	Liver, Peritoneum	ND	T4aN0M1a	IVA	2016-08-07	NA	NA	NA
CP_CRC_059	2016-11-03	M	69	Rectum	Adenocarcinoma NOS	Yes	Liver, Lung	ND	T3N2aM1a	IVA	No	No	No	No
CP_CRC_060	02/10/2019	M	65.4552	Colon	Adenocarcinoma NOS	Yes	Liver	G2	T4aN0M1a	IVA	07/08/2019	NA	NA	NA
CP_CRC_061	2016-11-03	F	68	Colon	Adenocarcinoma NOS	Yes	Multiple	G1	ND	IVB	No	No	No	No
CP_CRC_062	2016-11-08	M	75	Colon	Adenocarcinoma NOS	Yes	Multiple	ND	ND	IVB	No	No	No	No
CP_CRC_063	28/10/2014	F	56.8361	Colon	Adenocarcinoma NOS	Yes	Multiple	ND	T3N0M1a	IVB	No	No	No	No
CP_CRC_064	03/04/2020	M	51.8761	Colon	Adenocarcinoma NOS	Yes	Multiple	ND	ND	IVB	26/02/2020	NA	NA	26/02/2020
CP_CRC_065	26/01/2021	Male	71.6148	Tumor of rectum	Adenocarcinoma NOS	Metastasis;Primary	Liver	ND	ND	IVB	ongoing	NA	NA	ongoing

### Sheet: PDAC
ID SAMPLE	Day-IN	Sex	Age	State of disease	Histology	Presence of Metastasis	Metastasis Site	Grading	TNM Staging	Stage	Chemotherapy	Radiotherapy	Dosing date
CP_PDAC_001	2014-05-12	Male	60.5472	Primary	degenerate IPMN	No	NA	ND	pT1N0M0	IA	No	No	nov-22
CP_PDAC_002	2014-05-28	Male	64.8061	Primary	degenerate IPMN	No	NA	ND	pT1N0M0	IA	No	No	nov-22
CP_PDAC_003	2016-11-17	Female	74.8083	Primary	degenerate IPMN	No	NA	ND	pT1N0M0	IA	No	No	nov-22
CP_PDAC_004	2016-03-21	Female	59.1532	Primary	PDAC	No	NA	G2	pT2N0M0	IB	No	No	nov-22
CP_PDAC_005	2017-05-18	Female	73.7511	Primary	PDAC	No	NA	G2	pT2N0M0	IB	No	No	nov-22
CP_PDAC_006	2012-05-30	Female	82	Primary	PDAC	No	NA	G2	T3N0M0	IIA	No	No	oct-20
CP_PDAC_007	2012-12-13	Female	78	Primary	PDAC	No	NA	G3	T3N1M0	IIA	No	No	oct-20
CP_PDAC_008	2013-12-03	Male	64.0091	Primary	PDAC	No	NA	G3	pT3N0M0	IIA	No	No	nov-22
CP_PDAC_009	2014-01-22	Male	79.9655	Primary	PDAC	No	NA	G2	pT3N0M0	IIA	No	No	nov-22
CP_PDAC_010	2016-03-30	Female	58.2795	Primary	PDAC	No	NA	G2	pT3N0M0	IIA	No	No	nov-22
CP_PDAC_011	2016-05-02	Female	72.6556	Primary	PDAC	No	NA	G3	pT3N0M0	IIA	No	No	nov-22
CP_PDAC_012	2016-05-09	Male	78.0374	Primary	PDAC	No	NA	G3	pT3N0M0	IIA	No	No	nov-22
CP_PDAC_013	2012-10-01	Female	61	Primary	PDAC	No	NA	G3	T3N1M0	IIB	No	No	oct-20
CP_PDAC_014	2013-01-14	Male	78	Primary	PDAC	No	NA	G3	T3N1M0	IIB	No	No	oct-20
CP_PDAC_015	2013-01-17	Male	72	Primary	PDAC	No	NA	G3	T3N1M0	IIB	No	No	oct-20
CP_PDAC_016	2013-02-06	Female	63	Primary	PDAC	No	NA	G3	T3N1M0	IIB	No	No	oct-20
CP_PDAC_017	2013-02-07	Male	71	Primary	PDAC	No	NA	G3	T3N1M0	IIB	No	No	oct-20
CP_PDAC_018	2013-03-04	Female	63	Primary	PDAC	No	NA	G3	T3N1M0	IIB	No	No	oct-20
CP_PDAC_019	2013-03-21	Male	73	primary	PDAC	No	NA	G3	T3N1M0	IIB	No	No	oct-20
CP_PDAC_020	2013-09-23	Female	66.1865	Primary	PDAC	No	NA	G3	pT3N1M0	IIB	No	No	nov-22
CP_PDAC_021	2016-03-07	Male	75.0575	Primary	PDAC	No	NA	G3	pT3N1M0	IIB	No	No	nov-22
CP_PDAC_022	2016-03-10	Female	69.7305	Primary	PDAC	No	NA	G2	pT3N1M0	IIB	No	No	nov-22
CP_PDAC_023	2016-03-24	Female	67.9694	Primary	PDAC	No	NA	G3	pT3N1M0	IIB	No	No	nov-22
CP_PDAC_024	2016-04-28	Female	66.7041	Primary	PDAC	No	NA	G4	pT3N1M0	IIB	No	No	nov-22
CP_PDAC_025	2016-05-11	Male	74.9124	Primary	PDAC	No	NA	G3	pT3N1M0	IIB	No	No	nov-22
CP_PDAC_026	2017-03-15	Female	77.3417	Primary	PDAC	No	NA	G3	pT2N1M0	IIB	No	No	nov-22
CP_PDAC_027	2017-02-16	Female	72.4228	Primary	PDAC	No	NA	G3	pT2N2M0	III	No	No	nov-22
CP_PDAC_028	2017-02-24	Male	74.937	Primary	PDAC	No	NA	G3	pT2N2M0	III	No	No	nov-22
CP_PDAC_029	2017-07-12	Male	55.8036	Primary	PDAC	No	NA	G3	pT3N2M0	III	No	No	nov-22
CP_PDAC_030	2013-01-29	Male	84	Metastatic	PDAC	Yes	Peritoneum	ND	ND (M+)	IV	No	No	oct-20
CP_PDAC_031	2012-10-10	Male	77	Metastatic	PDAC	Yes	Non regional lymphnodes	G3	T3N1M1	IV	No	No	oct-20
CP_PDAC_032	2013-09-16	Female	77	Metastatic	PDAC	Yes	Stomach	G3	T3N1M1	IV	No	No	oct-20
CP_PDAC_033	2013-10-23	Female	72	Metastatic	PDAC	Yes	Liver	ND	ND (M+)	IV	No	No	oct-20
CP_PDAC_034	2013-11-07	Female	66	Metastatic	PDAC	Yes	Liver	ND	ND (M+)	IV	No	No	oct-20
CP_PDAC_035	2013-12-11	Female	80	Metastatic	PDAC	Yes	Liver	G3	T3N1M1	IV	No	No	oct-20
CP_PDAC_036	2012-07-18	Female	77	Metastatic	PDAC	Yes	Liver	ND	ND (M+)	IV	No	No	oct-20
CP_PDAC_037	2014-06-18	Male	83	Metastatic	PDAC	Yes	Liver	G3	T3N1M1	IV	No	No	oct-20
CP_PDAC_038	2014-07-21	Male	66	Metastatic	PDAC	Yes	Liver	ND	ND (M+)	IV	No	No	oct-20
CP_PDAC_039	2014-12-03	Male	53.0456	Metastatic	PDAC	Yes	Liver	G3	pT3N1M1	IV	No	No	nov-22
CP_PDAC_040	2016-03-16	Male	81.2555	Metastatic	PDAC	Yes	Liver	G3	pT3N1M1	IV	No	No	nov-22
CP_PDAC_041	2016-04-27	Female	50.189	Metastatic	PDAC	Yes	Non regional lymphnodes	G3	pT3N0M1	IV	No	No	nov-22
CP_PDAC_042	2016-07-06	Male	62.4151	Metastatic	PDAC	Yes	Liver	G4	pT3N1M1	IV	No	No	nov-22
CP_PDAC_043	2017-01-12	Male	70.0838	Metastatic	PDAC	Yes	Liver	G3	pT3N1M1	IV	No	No	nov-22
CP_PDAC_044	2017-02-24	Female	80.9789	Metastatic	PDAC	Yes	Liver	ND	M+	IV	No	No	nov-22
CP_PDAC_045	2017-03-02	Female	71.9572	Metastatic	PDAC	Yes	Liver, Lung; Lymph nodes	ND	M+	IV	No	No	nov-22
CP_PDAC_046	2017-03-07	Male	70.7658	Metastatic	PDAC	Yes	Non regional lymphnodes	ND	M+	IV	No	No	nov-22
CP_PDAC_047	2017-03-09	Female	55.5406	Metastatic	PDAC	Yes	Liver	ND	M+	IV	No	No	nov-22
CP_PDAC_048	2017-03-15	Male	54.2096	Metastatic	PDAC	Yes	Intrathoracic lymphnodes	G3	pT2N2M1	IV	No	No	nov-22
CP_PDAC_049	2017-04-06	Female	68.4323	Metastatic	PDAC	Yes	Liver	ND	M+	IV	No	No	nov-22
CP_PDAC_050	2017-04-27	Female	75.5998	Metastatic	PDAC	Yes	Liver	ND	M+	IV	No	No	nov-22
CP_PDAC_051	2017-05-03	Female	69.8565	Metastatic	PDAC	Yes	Non regional lymphnodes	G2	pT2N1M1	IV	No	No	nov-22
CP_PDAC_052	2017-06-15	Female	51.9336	Metastatic	PDAC	Yes	Liver, Lung, Pleura, Lymph nodes	ND	M+	IV	No	No	nov-22
CP_PDAC_053	2017-06-29	Male	54.6943	Metastatic	PDAC	Yes	Liver	ND	M+	IV	No	No	nov-22
CP_PDAC_054	2017-07-03	Male	74.3153	Metastatic	PDAC	Yes	Liver, peritoneum	ND	M+	IV	No	No	nov-22
CP_PDAC_055	2017-07-11	Female	55.0778	Metastatic	PDAC	Yes	Liver	ND	cT3N0M1	IV	No	No	nov-22
CP_PDAC_056	2017-08-07	Female	65.0553	Metastatic	PDAC	Yes	Non regional lymphnodes	G3	pT2N2M1	IV	No	No	nov-22
CP_PDAC_057	2017-08-21	Male	88.2751	Metastatic	PDAC	Yes	Liver	ND	M+	IV	No	No	nov-22
CP_PDAC_058	2017-08-28	Female	79.9217	Metastatic	PDAC	Yes	Non regional lymphnodes	G3	pT3N2M1	IV	No	No	nov-22

### Sheet: BRC
ID SAMPLE	Sex	Age	Donation/Reception date	State of disease	Chemotherapy neo	Radiotherapy neo	Target therapy	Hormono therapy	Invasive breast carcinoma subclassification	Presence of metastasis	Metastasis site	Grade	TNM Staging	UICC Stage
CP_BRC_001	Female	74.5755	13/02/2014	Primary	No	No	No	No	Invasive carcinoma of no special type (NST)	No	NA	G2	pT1cN0M0	IA
CP_BRC_002	Female	67.0738	29/01/2015	Primary	No	No	No	No	Invasive carcinoma of no special type (NST)	No	NA	G2	pT1bN0M0	IA
CP_BRC_003	Female	45.0372	11/03/2015	Primary	No	No	No	No	Invasive carcinoma of no special type (NST)	No	NA	G2	pT1cN0M0	IA
CP_BRC_004	Female	71.9243	18/05/2017	Primary	No	No	No	No	Invasive carcinoma of no special type (NST)	No	NA	G2	pT1cN0M0	IA
CP_BRC_005	Female	30.7954	08/01/2015	Primary	No	No	No	No	Invasive carcinoma of no special type (NST)	No	NA	G3	pT1cN1miM0	IB
CP_BRC_006	Female	69.0458	07/08/2018	Primary	No	No	No	No	Invasive carcinoma of no special type (NST)	No	NA	G3	yTisN1aM0	IB
CP_BRC_007	Female	43.5692	04/11/2014	Primary	No	No	No	No	Invasive carcinoma of no special type (NST)	No	NA	G3	pT2N0M0	IIA
CP_BRC_008	Female	51.5967	12/11/2014	Primary	No	No	No	No	Invasive carcinoma of no special type (NST)	No	NA	G2	pT1cN1aM0	IIA
CP_BRC_009	Female	72.2913	25/05/2017	Primary	No	No	No	No	Metaplastic carcinoma of no special type	No	NA	G3	pT2N0M0	IIA
CP_BRC_010	Female	53.7796	29/05/2017	Primary	No	No	No	No	Invasive carcinoma of no special type (NST)	No	NA	G3	yT1cN1aM0	IIA
CP_BRC_011	Female	42.8873	29/06/2017	Primary	No	No	No	No	Invasive carcinoma of no special type (NST)	No	NA	ND	cT2N0M0	IIA
CP_BRC_012	Female	44.5059	26/07/2017	Primary	No	No	No	No	Invasive carcinoma of no special type (NST)	No	NA	G3	yT1aN1aM0	IIA
CP_BRC_013	Female	76.3968	01/08/2018	Primary	No	No	No	No	Invasive carcinoma of no special type (NST)	No	NA	G2	yT1cN1aM0	IIA
CP_BRC_014	Female	51.3009	10/01/2019	Primary	No	No	No	No	Invasive carcinoma of no special type (NST)	No	NA	G3	yT2N0M0	IIA
CP_BRC_015	Female	50.4793	20/03/2018	Primary	No	No	No	No	Invasive carcinoma of no special type (NST)	No	NA	G3	cT3N2M0	IIIA
CP_BRC_016	Female	70.7137	10/09/2018	Primary	No	No	No	No	Invasive carcinoma of no special type (NST)	No	NA	G3	cT2N2M0	IIIA
CP_BRC_017	Female	72.3023	31/10/2018	Primary	No	No	No	No	Invasive carcinoma of no special type (NST)	No	NA	G3	yT2N2aM0	IIIA
CP_BRC_018	Female	49.4084	22/01/2019	Primary	No	No	No	No	Invasive carcinoma of no special type (NST)	No	NA	G3	yT2N2aM0	IIIA
CP_BRC_019	Female	56.7129	2017-03-29	Metastasis;Primary	No	No	No	No	Invasive carcinoma of no special type (NST)	Yes	Lymph nodes; Liver	G3	ND	IV
CP_BRC_020	Female	60.1309	07/06/2017	Metastasis;Primary	No	No	No	No	Invasive carcinoma of no special type (NST)	Yes	Liver, Lymph nodes	G3	ND	IV
CP_BRC_021	Female	49.885	2017-06-14	Metastasis;Primary	No	No	No	No	Invasive carcinoma of no special type (NST)	Yes	Liver; Lymph nodes	G2	ND	IV
CP_BRC_022	Female	55.4229	26/06/2017	Metastasis;Primary	No	No	No	No	Invasive carcinoma of no special type (NST)	Yes	Liver; Bone	G3	ND	IV
CP_BRC_023	Female	64.7349	24/10/2017	Metastasis;Primary	No	No	No	No	Invasive carcinoma of no special type (NST)	Yes	Bone	G2	ND	IV
CP_BRC_024	Female	55.1545	22/11/2017	Metastasis;Primary	No	No	No	No	Invasive carcinoma of no special type (NST)	Yes	Liver; Bone	G3	ND	IV
CP_BRC_025	Female	51.2845	30/01/2018	Metastasis;Primary	No	No	No	No	Invasive carcinoma of no special type (NST)	Yes	Multiple	G3	M+	IV
CP_BRC_026	Female	62.1576	25/09/2018	Metastasis;Primary	No	No	No	No	Invasive carcinoma of no special type (NST)	Yes	Liver, bone	ND	ND	IV
CP_BRC_027	Female	53.8672	26/06/2018	Metastasis;Primary	No	No	No	No	Invasive carcinoma of no special type (NST)	Yes	Liver	G3	ND	IV
CP_BRC_028	Female	64.4692	15/07/2019	Metastasis;Primary	03/06/52019	NA	NA	NA	Invasive carcinoma of no special type (NST)	Yes	Liver	G2	ND	IV
CP_BRC_029	Female	68.1502	10/02/2021	Metastasis;Primary	18/01/2021	NA	18/01/2021	04/2019	ND	Yes	Lymphnodes mediastinal, cervical	ND	M+	IV
CP_BRC_030	Female	65.247	05/04/2022	Metastasis;Primary	ongoing	02/10/2020	25/01/2022	ongoing	Invasive lobular carcinoma	Yes	bone marrow, bone	G2	ND	IV
CP_BRC_031	Female	42.5586	2022-08-18	Metastasis;Primary	No	No	No	No	Invasive carcinoma of no special type (NST)	Yes	Liver; Bone	G3	M+	IV
CP_BRC_032	Female	63.1874	03/05/2019	Metastasis	13/03/2019	NA	27/12/2018	07/2016	Invasive carcinoma of no special type (NST)	No		G2	T2N0M0	IIA
CP_BRC_033	Female	56.5704	02/08/2019	Metastasis	03/07/2019	27/06/2019	31/08/2018	NA	Invasive carcinoma of no special type (NST)	No		G3	yT2N0M0	IIA
CP_BRC_034	Female	79.3137	2020-11-24	Metastasis	ongoing	10/2014	ongoing	10/2017	Invasive lobular carcinoma	No		G2	T2N0M0	IIA
CP_BRC_035	Female	60.4514	2019-03-05	Metastasis	08/2018	07/09/2009	ongoing	2013	Invasive carcinoma of no special type (NST)	No		G3	yT3N3aM0	IIIC
CP_BRC_036	Female	48.1513	28/03/2019	Metastasis	10/09/2018	03/12/2018	10/04/2018	NA	Invasive carcinoma of no special type (NST)	Yes	Lung	G3	cT4dN1M1	IV

### Sheet: BTC
ID SAMPLE	Sex	Age	Donation/Reception date	State of disease	Chemotherapy neo	Radiotherapy neo	Organ	Hystology	Presence of metastasis	Metastasis site	Grade	TNM Staging	UICC Stage
CP_BTC_001	Male	68.635	2012-07-09	Primary	No	No	Ampulla	Mixed (intesitnal, pancreatic, biliary)	No	NA	G2	pT3N1M0	IIB
CP_BTC_002	Male	49.1838	2012-07-11	Primary	No	No	Ampulla	NOS	No	NA	G2	pT1N0M0	I
CP_BTC_003	Male	67.145	2014-05-22	Primary	No	No	Ampulla	Pancratic; biliary	No	NA	G2	pT4N1M0	IIIB
CP_BTC_004	Male	60.0898	2013-09-18	Primary	No	No	Ampulla	Intestinal	No	NA	G3	pT1N1M0	IIA
CP_BTC_005	Female	63.8831	2013-09-24	Primary	No	No	Ampulla	NOS	No	NA	G2	pT1N0M0	I
CP_BTC_006	Male	74.0852	2013-10-09	Primary	No	No	Ampulla	Intestinal	No	NA	G3	pT4N1M0	IIIB
CP_BTC_007	Male	76.0818	2013-11-06	Primary	No	No	Common bile duct	Biliary	No	NA	G3	pT3N1M0	IIB
CP_BTC_008	Male	70.2016	2014-04-07	Primary	No	No	Ampulla	Intestinal	No	NA	G2	pT1N1M0	IIA
CP_BTC_009	Male	65.9564	2014-11-10	Primary	No	No	Ampulla	Adenocarcinoma NOS	No	NA	G2	pT4N0M0	IIIB
CP_BTC_010	Female	77.8511	2014-11-19	Primary	No	No	Common bile duct	Adenocarcinoma NOS	No	NA	G3	pT3N1M0	IIB
CP_BTC_011	Male	63.2367	2016-05-13	Primary	No	No	Ampulla	NOS	No	NA	G2	pT1N1M0	IIA
CP_BTC_012	Male	79.9628	2016-05-16	Primary	No	No	Common bile duct	NOS	No	NA	G2	pT2N0M0	IIA
CP_BTC_013	Male	84.019	2016-06-22	Primary	No	No	Common bile duct	NOS	No	NA	G2	pT1N0M0	I
CP_BTC_014	Male	70.8452	2016-06-27	Primary	No	No	Common bile duct	NOS	No	NA	G3	pT2N0M0	IIA
CP_BTC_015	Female	68.5939	2016-07-13	Primary	No	No	Ampulla	Pancratic; biliary	No	NA	G3	pT3N1M0	IIB
CP_BTC_016	Female	62.5712	2016-10-19	Primary	No	No	Ampulla	NOS	No	NA	G2	pT4N1M0	IIIB
CP_BTC_017	Male	51.1202	2017-03-23	Primary	No	No	Ampulla	Pancratic; biliary	No	NA	G3	pT3bN2M0	IIIA
CP_BTC_018	Male	69.8401	2017-05-22	Primary	No	No	Common bile duct	NOS	No	NA	G3	pT3N1M0	IIB
CP_BTC_019	Male	82.6167	2017-10-04	Primary	No	No	Ampulla	Pancratic; biliary	No	NA	G3	pT3aN2M0	IIIA
CP_BTC_020	Male	63.3134	2017-10-05	Primary	No	No	Ampulla	Pancratic; biliary	No	NA	G3	pT3bN2M0	IIIA
CP_BTC_021	Male	63.245	2012-10-31	Metastatic		No	Ampulla	Biliary (MTX)	Yes	Non regional lymphnodes	G2	pT4N1M1	IV
CP_BTC_022	Female	57.5756	2012-10-03	Metastatic	Yes	Yes	Common bile duct	NOS	Yes	Peritoneo	ND	pT3N0M0	IV
CP_BTC_023	Male	81.8032	2013-06-20	Metastatic	No	No	Ampulla	Biliary (MTX)	Yes	Liver, Peritoneum	ND	M+	IV
CP_BTC_024	Female	59.6324	2014-10-01	Metastatic	No	No	Common bile duct	Pancratic; biliary	Yes	Peritoneo	ND	M+	IV
CP_BTC_025	Female	76.7802	2014-12-01	Metastatic	No	No	Ampulla	NOS	Yes	Liver	ND	cT3N1M1	IV
CP_BTC_026	Female	65.5839	2016-06-09	Metastatic	No	No	Ampulla	Pancratic; biliary	Yes	Liver, peritoneum	ND	M+	IV
CP_BTC_027	Female	74.3208	2016-07-04	Metastatic	No	No	Biliary duct	NOS	Yes	Peritoneum, Lymphnodes	ND	M+	IV
CP_BTC_028	Female	64.7239	2016-11-03	Metastatic	No	No	Ampulla	Pancratic; biliary	Yes	Non regional lymphnodes	G3	pT4N1M1	IV
CP_BTC_029	Female	77.7799	2016-11-09	Locally advanced	No	No	Common bile duct	NOS	No		ND	ND
CP_BTC_030	Female	63.5216	2017-05-25	Metastatic	No	No	Ampulla	Pancratic; biliary	Yes	Non regional lymphnodes	G3	pT1bN2M1	IV
CP_BTC_031	Female	79.4889	2020-07-20	Metastatic	No	No	Common bile duct	Pancratic; biliary	Yes	Non regional lymphnodes	G3	pT1N0M1	IV
CP_BTC_032	Female	70.8753	2020-08-20	Locally advanced	Yes	No	Common bile duct	NOS	No	Non regional lymphnodes	ND	ND
CP_BTC_033	Male	86.032	2020-08-24	Metastatic	No	No	Ampulla	NOS	Yes	Liver	ND	M+	IV
CP_BTC_034	Male	64.6965	2020-10-28	Metastatic	No	No	Common bile duct	Pancratic; biliary	Yes	Liver	ND	M+	IV
CP_BTC_035	Male	80.4119	2021-04-12	Locally advanced	No	No	Common bile duct	ND	No	Liver, peritoneum	ND	ND	IV
CP_BTC_036	Female	78.8672	2021-11-11	Metastatic	No	No	Ampulla	Pancratic; biliary	Yes	Non regional lymphnodes	G3	pT3bN2M1	IV

### Sheet: NET
ID SAMPLE	Sex	Age	Donation/Reception date	State of disease	Chemotherapy neo	Radiotherapy neo	organ	Histology	Presence of metastasis	Metastasis site	Grade	TNM Staging	UICC Stage
CP_PNET_001	Female	64.0091	41157	Primary	No	No	Pancreas	NET	No	NA	G2	pT1N0M0	I
CP_PNET_002	Male	65.4744	42443	Primary	No	No	Pancreas	NET	No	NA	G1	pT1N0M0	I
CP_PNET_003	Male	70.2153	42460	Primary	No	No	Pancreas	NET	No	NA	G1	pT1N0M0	I
CP_PNET_004	Male	58.033	42506	Primary	No	No	Pancreas	NET	No	NA	G1	pT1N0M0	I
CP_PNET_005	Female	64.3788	42891	Primary	No	No	Pancreas	NET	No	NA	G2	pT1N0M0	I
CP_PNET_006	Female	74.2742	43166	Primary	No	No	Pancreas	NET	No	NA	G2	pT1N0M0	I
CP_PNET_007	Female	82.5263	41183	Primary	No	No	Pancreas	NET	No	NA	G1	pT2N0M0	IIA
CP_PNET_008	Female	27.695	41927	Primary	No	No	Pancreas	NET	No	NA	G2	pT2N0M0	IIA
CP_PNET_009	Male	68.8596	42887	Primary	No	No	Pancreas	NET	No	NA	G1	pT2N0M0	IIA
CP_PNET_010	Female	57.0196	42989	Primary	No	No	Pancreas	NET	No	NA	G2	pT2N0M0	IIA
CP_PNET_011	Male	64.7294	41379	Primary	No	No	Pancreas	NET	No	NA	G2	pT3N0M0	IIB
CP_PNET_012	Female	76.5803	42618	Primary	No	No	Pancreas	NET	No	NA	G1	pT3N0M0	IIB
CP_PNET_013	Male	60.5116	43111	Primary	No	No	Pancreas	NET	No	NA	G1	pT3N0M0	IIB
CP_PNET_014	Male	71.5847	41115	Primary	No	No	Pancreas	NET	No	NA	G2	pT3N1M0	III
CP_PNET_015	Female	42.471	41304	Primary	No	No	Pancreas	NET	No	NA	G1	pT1N1M0	III
CP_PNET_016	Male	64.0858	41928	Primary	No	No	Pancreas	NET	No	NA	G2	pT3N1M0	III
CP_PNET_017	Male	57.8495	42478	Primary	No	No	Pancreas	NET	No	NA	G1	pT2N1M0	III
CP_PNET_018	Male	71.5162	42495	Primary	No	No	Pancreas	NET	No	NA	G2	pT3N1M0	III
CP_PNET_019	Female	49.3372	42866	Primary	No	No	Pancreas	NET	No	NA	G1	pT3N1M0	III
CP_PNET_020	Male	75.7313	42968	Primary	No	No	Pancreas	NET	No	NA	G2	pT4N1M0	III
CP_PNET_021	Male	65.373	43129	locally advanced	Yes	No	Pancreas	NET	Yes	NA	G2	ND	IV
CP_PNET_022	Female	82.4003	41064	Metastatic	No	No	Pancreas	NET	Yes	Liver	G2	pT3N1M1	IV
CP_PNET_023	Female	70.3714	41030	Metastatic	No	No	Pancreas	NET	Yes	Liver	G3	M+	IV
CP_PNET_024	Female	39.8061	41435	Metastatic	No	No	Pancreas	NET	Yes	Liver	G2	M+	IV
CP_PNET_025	Male	55.568	41577	Metastatic	No	No	Pancreas	NET	Yes	Liver	G2	pT3N1M1	IV
CP_PNET_026	Female	59.0546	41254	Metastatic	No	No	Pancreas	NET	Yes	Liver	G3	pT3N1M1	IV
CP_PNET_027	Female	71.6641	41604	Metastatic	No	No	Pancreas	NET	Yes	Liver	G2	pT2N0M1	IV
CP_PNET_028	Male	41.5151	41766	Metastatic	No	No	Pancreas	NET	Yes	Liver	G2	pT2N0M1	IV
CP_PNET_029	Male	63.2778	41941	Metastatic	No	No	Pancreas	NET	Yes	Liver	G1	pT3N1M1	IV
CP_PNET_030	Female	42.6298	42725	Metastatic	No	No	Pancreas	NET	Yes	Liver	G3	pT3N1M1	IV
CP_PNET_031	Male	72.6775	42786	Metastatic	No	No	Pancreas	NET	Yes	Liver	G2	pT3N1M1a	IV
CP_PNET_032	Female	65.4716	42831	Metastatic	No	No	Pancreas	NET	Yes	Liver	G2	M+	IV
CP_PNET_033	Female	67.7887	42843	Metastatic	No	No	Pancreas	NET	Yes	Liver; Peritoneum	G1	M+	IV
CP_PNET_034	Male	60.0049	42902	Metastatic	No	No	Pancreas	NET	Yes	Liver	G2	M+	IV
CP_PNET_035	Female	48.2499	44245	Metastatic	Yes	No	Pancreas	MINEN	Yes	Liver	G1	ypT1cN0M1	IV
CP_PNET_036	Male	67.5531	44599	Metastatic	No	No	Pancreas	NET	Yes	Liver	G2	pT3N0M1a	IV

### Sheet: LIVER Biopsies
Liver from patients with benign lesions vs. Liver from Colorectal cancer (CRC) patients
Ext Data Figg.1f and 3g
CRC patients
ID SAMPLE	Sex	Diagnosis	Donation date	BMI	Dyslipidemia	Diabetes	Cardiovascular disease (CVD)	Treatment for CVD
CP_LTB-CRC_001	M	Tumor of rectum	28/11/2013	24.7	No	No	No	No
CP_LTB-CRC_002	M	Colon cancer	04/09/2012	25.3	No	No	No	No
CP_LTB-CRC_003	F	Colon cancer	18/03/2013	19.9	No	No	No	No
CP_LTB-CRC_004	F	Colon cancer	24/07/2014	20.8	No	No	No	No
CP_LTB-CRC_005	M	Colon cancer	07/01/2016	26.8	No	No	No	No
CP_LTB-CRC_006	M	Colon cancer	08/11/2016	24.2	No	No	No	No
CP_LTB-CRC_007	M	Colon cancer	25/10/2012	28.4	No	No	Hypertension	idroquark
CP_LTB-CRC_008	M	Colon cancer	19/02/2013	29.7	No	No	Hypertension	lortaan
CP_LTB-CRC_009	M	Colon cancer	03/07/2014	24.3	No	Si	Hypertension	Amlodipina
CP_LTB-CRC_010	M	Colon cancer	11/10/2013	27.7	Mild	No	No	No
CP_LTB-CRC_011	M	Colon cancer	02/11/2012	25.7	Mild	No	No	No
CP_LTB-CRC_012	F	Colon cancer	19/03/2013	24.8	No	No	FAP, Hypertension	rytmonorm
CP_LTB-CRC_013	M	Colon cancer	20/09/2013	26.6	No	Si	Hypertension	micardis plus, Lercanidipina, EBPM
CP_LTB-CRC_014	M	Colon cancer	27/06/2014	29.2	No	No	Hypertension	Cotareg, cardioaspirin
CP_LTB-CRC_015	M	Colon cancer	02/10/2014	25.7	No	No	Mild Hypertension	No
CP_LTB-CRC_016	M	Colon cancer	30/11/2012	26.85	No	No	Hypertension TIA	Micardis, Vasexten, ASA
CP_LTB-CRC_017	F	Colon cancer	12/12/2012	22.15	No	No	Hypertension, Ischemic Cardiopathy	Bisprololo, Bifril
CP_LTB-CRC_018	F	Colon cancer	26/05/2015	22.03	No	No	No	No
CP_LTB-CRC_019	M	Colon cancer	19/06/2015	24.8	No	Si	No	No
CP_LTB-CRC_020	M	Colon cancer	17/07/2015	25.61	Mild	No	Hypertension,	bisprololo
CP_LTB-CRC_021	M	Colon cancer	10/12/2015	21.6	No	Si	Hypertension, Aortic Valve Replacement	Clopidogrel, Isoptin, Co-Diovan,
CP_LTB-CRC_022	M	Colon cancer	28/01/2016	23.1	No	No	No	No
CP_LTB-CRC_023	F	Colon cancer	22/07/2016	26.84	No	No	No	No
Benign lesions patients
ID SAMPLE	Donation date	Sample code	Diagnosis
CP_LTB-BL_001	2012-08-06	ICH122212FT3	Focal Nodular Hyperplasia
CP_LTB-BL_002	2013-06-14	ICH133069FT2.2	Telangiectatic hepatic adenoma
CP_LTB-BL_003	2015-12-03	ICH155660FT2.2	hepatic angiomyolipoma
CP_LTB-BL_004	2019-01-29	ICH1910118FT2.1	Steatotic hepatocellular adenoma
CP_LTB-BL_005	2019-07-23	ICH1910863FT2.1	Steatotic hepatocellular adenoma
CP_LTB-BL_006	2019-08-08	ICH1910927FT2.1	hepatic cavernous hemangioma
